# Discovery, diversity and functional associations of crAss-like phages in human gut metagenomes from four Dutch cohorts

**DOI:** 10.1101/2021.06.01.446427

**Authors:** Anastasia Gulyaeva, Sanzhima Garmaeva, Renate A.A.A. Ruigrok, Daoming Wang, Niels P. Riksen, Mihai G. Netea, Cisca Wijmenga, Rinse K. Weersma, Jingyuan Fu, Arnau Vich Vila, Alexander Kurilshikov, Alexandra Zhernakova

**Affiliations:** Department of Genetics, University of Groningen, University Medical Center Groningen, the Netherlands; Department of Gastroenterology and Hepatology, University Medical Center Groningen, the Netherlands; Department of Internal Medicine, Radboud University Medical Center, Nijmegen, the Netherlands; Department of Pediatrics, University of Groningen, University Medical Center Groningen, the Netherlands

**Keywords:** CrAss-like phages, Human gut virome, Metagenomics, Population cohorts, IBD

## Abstract

The crAss-like phages are a diverse group of related viruses that includes one of the most abundant viruses of the human gut. To explore their diversity and functional role in human population and clinical cohorts, we analyzed gut metagenomic data collected from more than 2000 individuals from the Netherlands. We discovered 125 novel species-level and 32 novel genus-level clusters of crAss-like phages, all belonging to five previously recognized groups associated with the human gut. Analysis of their genomic features revealed that closely related crAss-like phages can possess strikingly divergent regions responsible for transcription, presumably acquired through recombination. Prediction of crAss-like phage hosts pointed primarily to bacteria of the phylum Bacteroidetes, consistent with previous reports. Finally, we explored the temporal stability of crAss-like phages over a 4-year period and identified associations between the abundance of crAss-like phages and several human phenotypes, including depletion of crAss-like phages in inflammatory bowel disease patients.

**Highlights:**

- 125 tentative new species of crAss-like phages were discovered
- Closely related crAss-like phages often possess highly divergent transcription gene modules possibly acquired via recombination
- CrAss-like fraction of the human gut virome remains relatively stable over the period of 4 years
- Prevalence of crAss-like phages in the human gut is associated with several metabolic, dietary and health phenotypes
- Gut crAss-like phages are depleted in inflammatory bowel disease patients
