## Supplementary material for "Discovery, diversity and functional associations of crAss-like phages in human gut metagenomes from four Dutch cohorts": Table S1

### Sheet: Table S1
crAss-like phages detected in Viral RefSeq 202:
NC_024711.1 Uncultured crAssphage
NC_049978.1 IAS virus
NC_049977.1 Bacteroides phage crAss001
NC_031904.1 Flavobacterium phage Fpv3
NC_031912.1 Flavobacterium phage Fpv20
NC_031914.1 Flavobacterium phage Fpv1
NC_031931.1 Flavobacterium phage Fpv2
NC_041872.1 Flavobacterium phage FpV4
NC_021806.1 Cellulophaga phage phi14:2
NC_021788.1 Cellulophaga phage phi4:1
NC_021798.1 Cellulophaga phage phi17:2
NC_021792.1 Cellulophaga phage phi46:3
NC_021794.1 Cellulophaga phage phi18:3
NC_021789.1 Cellulophaga phage phi19:3
NC_021803.1 Cellulophaga phage phi13:2
crAss-like phages from Guerin et al. 2018 database that failed to be detected:
err843915_ms_2_1
err843920_ms_4_1
Fferm_ms_1
HvCF_B12_ms_1
SRX020504_s_3
crAss-like phages from Yutin et al. 2020 database that failed to be detected:
Chlamydia_CVNZ01000007ext
phage_11_2
phage_13_2
phage_14_2
phage_14_3
phage_6_2
phage_6_3
Woesebacteria_LCET01000015
crAss-like phages recognised by the NCBI Taxonomy resource that failed to be detected:
KC821612.1 Cellulophaga phage phi40:1
KC821614.1 Cellulophaga phage phi38:1
NC_021796.1 Cellulophaga phage phi38:1
