## Supplementary material for "Discovery, diversity and functional associations of crAss-like phages in human gut metagenomes from four Dutch cohorts": Table S2

### Sheet: Table S2
Cohort	Contig name	Contig length, nt	Contig ends overlap ≥10 nt (1 = yes, 0 = no)	Note
LLD	NL_crAss000001	11101	0
LLD	NL_crAss000002	25447	0
LLD	NL_crAss000003	98713	1
LLD	NL_crAss000004	144339	0
LLD	NL_crAss000005	101455	1
LLD	NL_crAss000006	25295	0
LLD	NL_crAss000007	24107	0
LLD	NL_crAss000008	18086	0
LLD	NL_crAss000009	17261	0
LLD	NL_crAss000010	68619	0
LLD	NL_crAss000011	54586	0
LLD	NL_crAss000012	97699	1
LLD	NL_crAss000013	105985	0
LLD	NL_crAss000014	23826	0
LLD	NL_crAss000015	88345	1
LLD	NL_crAss000016	100506	1
LLD	NL_crAss000017	60432	0
LLD	NL_crAss000018	34691	0
LLD	NL_crAss000019	31730	0
LLD	NL_crAss000020	13236	0
LLD	NL_crAss000021	20479	0
LLD	NL_crAss000022	86121	0
LLD	NL_crAss000023	33135	0
LLD	NL_crAss000024	40741	0
LLD	NL_crAss000025	16423	0
LLD	NL_crAss000026	18996	0
LLD	NL_crAss000027	64382	0
LLD	NL_crAss000028	96904	0
LLD	NL_crAss000029	105528	0
LLD	NL_crAss000030	21670	0
LLD	NL_crAss000031	17320	0
LLD	NL_crAss000032	30150	0
LLD	NL_crAss000033	59798	0
LLD	NL_crAss000034	12080	0
LLD	NL_crAss000035	101161	1
LLD	NL_crAss000036	96887	0
LLD	NL_crAss000037	27489	0
LLD	NL_crAss000038	24457	0
LLD	NL_crAss000039	128193	0
LLD	NL_crAss000040	16053	0
LLD	NL_crAss000041	126000	0
LLD	NL_crAss000042	120622	0	Region 22729-120622 was recognized as contamination by CheckV and discarded.
LLD	NL_crAss000043	25674	0
LLD	NL_crAss000044	99699	1
LLD	NL_crAss000045	55498	0
LLD	NL_crAss000046	102383	1
LLD	NL_crAss000047	13691	0
LLD	NL_crAss000048	100062	1
LLD	NL_crAss000049	98876	0
LLD	NL_crAss000050	98887	0
LLD	NL_crAss000051	93632	0
LLD	NL_crAss000052	11447	0
LLD	NL_crAss000053	19684	0
LLD	NL_crAss000054	23094	0
LLD	NL_crAss000055	61960	0
LLD	NL_crAss000056	130724	0
LLD	NL_crAss000057	11627	0
LLD	NL_crAss000058	16541	0
LLD	NL_crAss000059	12060	0
LLD	NL_crAss000060	73419	0
LLD	NL_crAss000061	29037	0
LLD	NL_crAss000062	26779	0
LLD	NL_crAss000063	19245	0
LLD	NL_crAss000064	18308	0
LLD	NL_crAss000065	106879	1
LLD	NL_crAss000066	29144	0
LLD	NL_crAss000067	24106	0
LLD	NL_crAss000068	94226	1
LLD	NL_crAss000069	27236	0
LLD	NL_crAss000070	25742	0
LLD	NL_crAss000071	16958	0
LLD	NL_crAss000072	23183	0
LLD	NL_crAss000073	61160	0
LLD	NL_crAss000074	39325	0
LLD	NL_crAss000075	43235	0
LLD	NL_crAss000076	19063	0
LLD	NL_crAss000077	102366	0
LLD	NL_crAss000078	69386	0
LLD	NL_crAss000079	17252	0
LLD	NL_crAss000080	148192	0
LLD	NL_crAss000081	34925	0
LLD	NL_crAss000082	98655	1
LLD	NL_crAss000083	20428	0
LLD	NL_crAss000084	98655	1
LLD	NL_crAss000085	14058	0
LLD	NL_crAss000086	16174	0
LLD	NL_crAss000087	94068	0
LLD	NL_crAss000088	99697	1
LLD	NL_crAss000089	102861	1
LLD	NL_crAss000090	15538	0
LLD	NL_crAss000091	39284	0
LLD	NL_crAss000092	61458	0
LLD	NL_crAss000093	13316	0
LLD	NL_crAss000094	12052	0
LLD	NL_crAss000095	25964	0
LLD	NL_crAss000096	25260	0
LLD	NL_crAss000097	141333	0
LLD	NL_crAss000098	182215	1
LLD	NL_crAss000099	32525	0
LLD	NL_crAss000100	16027	0
LLD	NL_crAss000101	32829	0
LLD	NL_crAss000102	17254	0
LLD	NL_crAss000103	16001	0
LLD	NL_crAss000104	41200	0
LLD	NL_crAss000105	100621	1
LLD	NL_crAss000106	89965	0
LLD	NL_crAss000107	66132	0
LLD	NL_crAss000108	24732	0
LLD	NL_crAss000109	148780	1
LLD	NL_crAss000110	15636	0
LLD	NL_crAss000111	100907	0
LLD	NL_crAss000112	60579	0
LLD	NL_crAss000113	99451	1
LLD	NL_crAss000114	19841	0
LLD	NL_crAss000115	48239	0
LLD	NL_crAss000116	18261	0
LLD	NL_crAss000117	13918	0
LLD	NL_crAss000118	94130	0
LLD	NL_crAss000119	33825	0
LLD	NL_crAss000120	25970	0
LLD	NL_crAss000121	33372	0
LLD	NL_crAss000122	27163	0
LLD	NL_crAss000123	45570	0
LLD	NL_crAss000124	61036	0
LLD	NL_crAss000125	58914	0
LLD	NL_crAss000126	97803	0
LLD	NL_crAss000127	16236	0
LLD	NL_crAss000128	34620	0
LLD	NL_crAss000129	95939	1
LLD	NL_crAss000130	20425	0
LLD	NL_crAss000131	99155	1
LLD	NL_crAss000132	30788	0
LLD	NL_crAss000133	30223	0
LLD	NL_crAss000134	101448	0
LLD	NL_crAss000135	30549	0
LLD	NL_crAss000136	15814	0
LLD	NL_crAss000137	92529	1
LLD	NL_crAss000138	101212	1
LLD	NL_crAss000139	168443	0
LLD	NL_crAss000140	143776	0
LLD	NL_crAss000141	45637	0
LLD	NL_crAss000142	28734	0
LLD	NL_crAss000143	49696	0
LLD	NL_crAss000144	36326	0
LLD	NL_crAss000145	36193	0
LLD	NL_crAss000146	19054	0
LLD	NL_crAss000147	45051	0
LLD	NL_crAss000148	34734	0
LLD	NL_crAss000149	30953	0
LLD	NL_crAss000150	20311	0
LLD	NL_crAss000151	27640	0
LLD	NL_crAss000152	21885	0
LLD	NL_crAss000153	17437	0
LLD	NL_crAss000154	29403	0
LLD	NL_crAss000155	10031	0
LLD	NL_crAss000156	123727	0
LLD	NL_crAss000157	96395	0
LLD	NL_crAss000158	14869	0
LLD	NL_crAss000159	58947	0
LLD	NL_crAss000160	99234	1
LLD	NL_crAss000161	27349	0
LLD	NL_crAss000162	32771	0
LLD	NL_crAss000163	38093	0
LLD	NL_crAss000164	95607	0
LLD	NL_crAss000165	11701	0
LLD	NL_crAss000166	101712	1
LLD	NL_crAss000167	136348	0
LLD	NL_crAss000168	13728	0
LLD	NL_crAss000169	64393	0
LLD	NL_crAss000170	103761	1
LLD	NL_crAss000171	100789	1
LLD	NL_crAss000172	92380	0
LLD	NL_crAss000173	25709	0
LLD	NL_crAss000174	35624	0
LLD	NL_crAss000175	96082	0
LLD	NL_crAss000176	16804	0
LLD	NL_crAss000177	56264	0
LLD	NL_crAss000178	72753	0
LLD	NL_crAss000179	22618	0
LLD	NL_crAss000180	91369	0
LLD	NL_crAss000181	18971	0
LLD	NL_crAss000182	98180	1
LLD	NL_crAss000183	67322	0
LLD	NL_crAss000184	19823	0
LLD	NL_crAss000185	15979	0
LLD	NL_crAss000186	176947	1
LLD	NL_crAss000187	55595	0
LLD	NL_crAss000188	15590	0
LLD	NL_crAss000189	20904	0
LLD	NL_crAss000190	16578	0
LLD	NL_crAss000191	72446	0
LLD	NL_crAss000192	97655	1
LLD	NL_crAss000193	32107	0
LLD	NL_crAss000194	165678	1
LLD	NL_crAss000195	41376	0
LLD	NL_crAss000196	92240	0
LLD	NL_crAss000197	45818	0
LLD	NL_crAss000198	40856	0
LLD	NL_crAss000199	15090	0
LLD	NL_crAss000200	171707	1
LLD	NL_crAss000201	12422	0
LLD	NL_crAss000202	16589	0
LLD	NL_crAss000203	37888	0
LLD	NL_crAss000204	11257	0
LLD	NL_crAss000205	61550	0
LLD	NL_crAss000206	103006	1
LLD	NL_crAss000207	25451	0
LLD	NL_crAss000208	31081	0
LLD	NL_crAss000209	23516	0
LLD	NL_crAss000210	22390	0
LLD	NL_crAss000211	93844	0
LLD	NL_crAss000212	30350	0
LLD	NL_crAss000213	13136	0
LLD	NL_crAss000214	11315	0
LLD	NL_crAss000215	100292	0
LLD	NL_crAss000216	86972	0
LLD	NL_crAss000217	29953	0
LLD	NL_crAss000218	99372	0
LLD	NL_crAss000219	11462	0
LLD	NL_crAss000220	54055	0
LLD	NL_crAss000221	101402	0
LLD	NL_crAss000222	22551	0
LLD	NL_crAss000223	17194	0
LLD	NL_crAss000224	68616	0
LLD	NL_crAss000225	98044	1
LLD	NL_crAss000226	44218	0
LLD	NL_crAss000227	20189	0
LLD	NL_crAss000228	50741	0
LLD	NL_crAss000229	15386	0
LLD	NL_crAss000230	133612	0
LLD	NL_crAss000231	58800	0
LLD	NL_crAss000232	102533	1
LLD	NL_crAss000233	19617	0
LLD	NL_crAss000234	100785	1
LLD	NL_crAss000235	24891	0
LLD	NL_crAss000236	19327	0
LLD	NL_crAss000237	15831	0
LLD	NL_crAss000238	50001	0
LLD	NL_crAss000239	104635	1
LLD	NL_crAss000240	92522	1
LLD	NL_crAss000241	184944	1
LLD	NL_crAss000242	25855	0
LLD	NL_crAss000243	14455	0
LLD	NL_crAss000244	23854	0
LLD	NL_crAss000245	84404	0
LLD	NL_crAss000246	15519	0
LLD	NL_crAss000247	11441	0
LLD	NL_crAss000248	123316	0
LLD	NL_crAss000249	96392	0
LLD	NL_crAss000250	98449	1
LLD	NL_crAss000251	18381	0
LLD	NL_crAss000252	28206	0
LLD	NL_crAss000253	15611	0
LLD	NL_crAss000254	96151	1
LLD	NL_crAss000255	12254	0
LLD	NL_crAss000256	19001	0
LLD	NL_crAss000257	11400	0
LLD	NL_crAss000258	22499	0
LLD	NL_crAss000259	102372	1
LLD	NL_crAss000260	82253	0
LLD	NL_crAss000261	18749	0
LLD	NL_crAss000262	24916	0
LLD	NL_crAss000263	24238	0
LLD	NL_crAss000264	20558	0
LLD	NL_crAss000265	115014	0
LLD	NL_crAss000266	99569	1
LLD	NL_crAss000267	42299	0
LLD	NL_crAss000268	13234	0
LLD	NL_crAss000269	47796	0
LLD	NL_crAss000270	24654	0
LLD	NL_crAss000271	38433	0
LLD	NL_crAss000272	35371	0
LLD	NL_crAss000273	61049	0
LLD	NL_crAss000274	43423	0
LLD	NL_crAss000275	20230	0
LLD	NL_crAss000276	23786	0
LLD	NL_crAss000277	66324	0
LLD	NL_crAss000278	15031	0
LLD	NL_crAss000279	100430	0
LLD	NL_crAss000280	49570	0
LLD	NL_crAss000281	10997	0
LLD	NL_crAss000282	24846	0
LLD	NL_crAss000283	58616	0
LLD	NL_crAss000284	25975	0
LLD	NL_crAss000285	10900	0
LLD	NL_crAss000286	95661	0
LLD	NL_crAss000287	73686	0
LLD	NL_crAss000288	146878	0
LLD	NL_crAss000289	11508	0
LLD	NL_crAss000290	37912	0
LLD	NL_crAss000291	18006	0
LLD	NL_crAss000292	16702	0
LLD	NL_crAss000293	16195	0
LLD	NL_crAss000294	100852	0
LLD	NL_crAss000295	59356	0
LLD	NL_crAss000296	11042	0
LLD	NL_crAss000297	33467	0
LLD	NL_crAss000298	41450	0
LLD	NL_crAss000299	12353	0
LLD	NL_crAss000300	102307	0
LLD	NL_crAss000301	10339	0
LLD	NL_crAss000302	98726	0
LLD	NL_crAss000303	24373	0
LLD	NL_crAss000304	12465	0
LLD	NL_crAss000305	102705	0
LLD	NL_crAss000306	20546	0
LLD	NL_crAss000307	18544	0
LLD	NL_crAss000308	102397	0
LLD	NL_crAss000309	101292	1
LLD	NL_crAss000310	11302	0
LLD	NL_crAss000311	58258	0
LLD	NL_crAss000312	41338	0
LLD	NL_crAss000313	45686	0
LLD	NL_crAss000314	12270	0
LLD	NL_crAss000315	96779	1
LLD	NL_crAss000316	111579	0
LLD	NL_crAss000317	16782	0
LLD	NL_crAss000318	41794	0
LLD	NL_crAss000319	100690	1
LLD	NL_crAss000320	89498	0
LLD	NL_crAss000321	90853	0
LLD	NL_crAss000322	14801	0
LLD	NL_crAss000323	20751	0
LLD	NL_crAss000324	97907	0
LLD	NL_crAss000325	30194	0
LLD	NL_crAss000326	55550	0
LLD	NL_crAss000327	187038	1
LLD	NL_crAss000328	20832	0
LLD	NL_crAss000329	133248	0
LLD	NL_crAss000330	34886	0
LLD	NL_crAss000331	11699	0
LLD	NL_crAss000332	95275	1
LLD	NL_crAss000333	47168	0
LLD	NL_crAss000334	101975	1
LLD	NL_crAss000335	164715	0
LLD	NL_crAss000336	99358	0
LLD	NL_crAss000337	102758	1
LLD	NL_crAss000338	11110	0
LLD	NL_crAss000339	74142	0
LLD	NL_crAss000340	34390	0
LLD	NL_crAss000341	19133	0
LLD	NL_crAss000342	41760	0
LLD	NL_crAss000343	25483	0
LLD	NL_crAss000344	44669	0
LLD	NL_crAss000345	15155	0
LLD	NL_crAss000346	93187	0
LLD	NL_crAss000347	13206	0
LLD	NL_crAss000348	96332	0
LLD	NL_crAss000349	21502	0
LLD	NL_crAss000350	142858	0
LLD	NL_crAss000351	22902	0
LLD	NL_crAss000352	111190	0
LLD	NL_crAss000353	49890	0
LLD	NL_crAss000354	97482	0
LLD	NL_crAss000355	26545	0
LLD	NL_crAss000356	18605	0
LLD	NL_crAss000357	39122	0
LLD	NL_crAss000358	57862	0
LLD	NL_crAss000359	12080	0
LLD	NL_crAss000360	10782	0
LLD	NL_crAss000361	11121	0
LLD	NL_crAss000362	101333	0
LLD	NL_crAss000363	88663	0
LLD	NL_crAss000364	15792	0
LLD	NL_crAss000365	10090	0
LLD	NL_crAss000366	98590	0
LLD	NL_crAss000367	89866	0
LLD	NL_crAss000368	35273	0
LLD	NL_crAss000369	75646	0
LLD	NL_crAss000370	24754	0
LLD	NL_crAss000371	18344	0
LLD	NL_crAss000372	47698	0
LLD	NL_crAss000373	33989	0
LLD	NL_crAss000374	27531	0
LLD	NL_crAss000375	98273	1
LLD	NL_crAss000376	57944	0
LLD	NL_crAss000377	15643	0
LLD	NL_crAss000378	22252	0
LLD	NL_crAss000379	19577	0
LLD	NL_crAss000380	61857	0
LLD	NL_crAss000381	100246	1
LLD	NL_crAss000382	14587	0
LLD	NL_crAss000383	97778	0
LLD	NL_crAss000384	26492	0
LLD	NL_crAss000385	59084	0
LLD	NL_crAss000386	20863	0
LLD	NL_crAss000387	14306	0
LLD	NL_crAss000388	104240	1
LLD	NL_crAss000389	11202	0
LLD	NL_crAss000390	12322	0
LLD	NL_crAss000391	11601	0
LLD	NL_crAss000392	36723	0
LLD	NL_crAss000393	24844	0
LLD	NL_crAss000394	38030	0
LLD	NL_crAss000395	88364	0
LLD	NL_crAss000396	20058	0
LLD	NL_crAss000397	93508	0
LLD	NL_crAss000398	102963	1
LLD	NL_crAss000399	23479	0
LLD	NL_crAss000400	36266	0
LLD	NL_crAss000401	103412	1
LLD	NL_crAss000402	18586	0
LLD	NL_crAss000403	97817	1
LLD	NL_crAss000404	54864	0
LLD	NL_crAss000405	99000	0
LLD	NL_crAss000406	94899	1
LLD	NL_crAss000407	27530	0
LLD	NL_crAss000408	11146	0
LLD	NL_crAss000409	24136	0
LLD	NL_crAss000410	101103	1
LLD	NL_crAss000411	12713	0
LLD	NL_crAss000412	10844	0
LLD	NL_crAss000413	82353	0
LLD	NL_crAss000414	151235	1
LLD	NL_crAss000415	99888	1
LLD	NL_crAss000416	103052	0
LLD	NL_crAss000417	96678	0
LLD	NL_crAss000418	102088	1
LLD	NL_crAss000419	84346	0
LLD	NL_crAss000420	147088	0
LLD	NL_crAss000421	43323	0
LLD	NL_crAss000422	11584	0
LLD	NL_crAss000423	17612	0
LLD	NL_crAss000424	20183	0
LLD	NL_crAss000425	10682	0
LLD	NL_crAss000426	101916	1
LLD	NL_crAss000427	16170	0
LLD	NL_crAss000428	16615	0
LLD	NL_crAss000429	47469	0
LLD	NL_crAss000430	96683	0
LLD	NL_crAss000431	12121	0
LLD	NL_crAss000432	84598	0
LLD	NL_crAss000433	35706	0
LLD	NL_crAss000434	16912	0
LLD	NL_crAss000435	39590	0
LLD	NL_crAss000436	19732	0
LLD	NL_crAss000437	93427	1
LLD	NL_crAss000438	12467	0
LLD	NL_crAss000439	95219	1
LLD	NL_crAss000440	72948	0
LLD	NL_crAss000441	10961	0
LLD	NL_crAss000442	20491	0
LLD	NL_crAss000443	96307	0
LLD	NL_crAss000444	10995	0
LLD	NL_crAss000445	62467	0
LLD	NL_crAss000446	100668	1
LLD	NL_crAss000447	96927	0
LLD	NL_crAss000448	103166	1
LLD	NL_crAss000449	14942	0
LLD	NL_crAss000450	95421	0
LLD	NL_crAss000451	64605	0
LLD	NL_crAss000452	39374	0
LLD	NL_crAss000453	103286	0
LLD	NL_crAss000454	14224	0
LLD	NL_crAss000455	27696	0
LLD	NL_crAss000456	61987	0
LLD	NL_crAss000457	150604	0
LLD	NL_crAss000458	102009	1
LLD	NL_crAss000459	73989	0
LLD	NL_crAss000460	21544	0
LLD	NL_crAss000461	18997	0
LLD	NL_crAss000462	40798	0
LLD	NL_crAss000463	103033	1
LLD	NL_crAss000464	81166	0
LLD	NL_crAss000465	87978	0
LLD	NL_crAss000466	11533	0
LLD	NL_crAss000467	13602	0
LLD	NL_crAss000468	30486	0
LLD	NL_crAss000469	15445	0
LLD	NL_crAss000470	103957	0
LLD	NL_crAss000471	11171	0
LLD	NL_crAss000472	99829	0
LLD	NL_crAss000473	12781	0
LLD	NL_crAss000474	10346	0
LLD	NL_crAss000475	97536	1
LLD	NL_crAss000476	97252	1
LLD	NL_crAss000477	87243	0
LLD	NL_crAss000478	16942	0
LLD	NL_crAss000479	29701	0
LLD	NL_crAss000480	101011	1
LLD	NL_crAss000481	46288	0
LLD	NL_crAss000482	12029	0
LLD	NL_crAss000483	50750	0
LLD	NL_crAss000484	13016	0
LLD	NL_crAss000485	71169	0
LLD	NL_crAss000486	49445	0
LLD	NL_crAss000487	57170	0
LLD	NL_crAss000488	45320	0
LLD	NL_crAss000489	141240	0
LLD	NL_crAss000490	94758	0
LLD	NL_crAss000491	13663	0
LLD	NL_crAss000492	144400	0
LLD	NL_crAss000493	15116	0
LLD	NL_crAss000494	19407	0
LLD	NL_crAss000495	101193	0
LLD	NL_crAss000496	100522	0
LLD	NL_crAss000497	94420	0
LLD	NL_crAss000498	59052	0
LLD	NL_crAss000499	45886	0
LLD	NL_crAss000500	21976	0
LLD	NL_crAss000501	26272	0
LLD	NL_crAss000502	24847	0
LLD	NL_crAss000503	12045	0
LLD	NL_crAss000504	101264	0
LLD	NL_crAss000505	178353	0
LLD	NL_crAss000506	34411	0
LLD	NL_crAss000507	51662	0
LLD	NL_crAss000508	46606	0
LLD	NL_crAss000509	97643	0
LLD	NL_crAss000510	96691	1
LLD	NL_crAss000511	94738	0
LLD	NL_crAss000512	28095	0
LLD	NL_crAss000513	98102	1
LLD	NL_crAss000514	17148	0
LLD	NL_crAss000515	96164	0
LLD	NL_crAss000516	35589	0
LLD	NL_crAss000517	102930	0
LLD	NL_crAss000518	90403	0
LLD	NL_crAss000519	26968	0
LLD	NL_crAss000520	23071	0
LLD	NL_crAss000521	60074	0
LLD	NL_crAss000522	94838	1
LLD	NL_crAss000523	59693	0
LLD	NL_crAss000524	17940	0
LLD	NL_crAss000525	95814	0
LLD	NL_crAss000526	15021	0
LLD	NL_crAss000527	98938	1
LLD	NL_crAss000528	22743	0
LLD	NL_crAss000529	88278	0
LLD	NL_crAss000530	21875	0
LLD	NL_crAss000531	30336	0
LLD	NL_crAss000532	103228	1
LLD	NL_crAss000533	19011	0
LLD	NL_crAss000534	31252	0
LLD	NL_crAss000535	101111	1
LLD	NL_crAss000536	71854	0
LLD	NL_crAss000537	33946	0
LLD	NL_crAss000538	101849	1
LLD	NL_crAss000539	16354	0
LLD	NL_crAss000540	91496	0
LLD	NL_crAss000541	56851	0	Region 40414-56851 was recognized as contamination by CheckV and discarded.
LLD	NL_crAss000542	54890	0
LLD	NL_crAss000543	23175	0
LLD	NL_crAss000544	95393	0
LLD	NL_crAss000545	20456	0
LLD	NL_crAss000546	69696	0
LLD	NL_crAss000547	14329	0
LLD	NL_crAss000548	43862	0
LLD	NL_crAss000549	38531	0
LLD	NL_crAss000550	95933	1
LLD	NL_crAss000551	23891	0
LLD	NL_crAss000552	17490	0
LLD	NL_crAss000553	95523	0
LLD	NL_crAss000554	77633	0
LLD	NL_crAss000555	101400	0
LLD	NL_crAss000556	19510	0
LLD	NL_crAss000557	17243	0
LLD	NL_crAss000558	16777	0
LLD	NL_crAss000559	18382	0
LLD	NL_crAss000560	24416	0
LLD	NL_crAss000561	156340	0
LLD	NL_crAss000562	12550	0
LLD	NL_crAss000563	96659	0
LLD	NL_crAss000564	12598	0
LLD	NL_crAss000565	42216	0
LLD	NL_crAss000566	185402	1
LLD	NL_crAss000567	12062	0
LLD	NL_crAss000568	23494	0
LLD	NL_crAss000569	10022	0
LLD	NL_crAss000570	16500	0
LLD	NL_crAss000571	88536	0
LLD	NL_crAss000572	20744	0
LLD	NL_crAss000573	33048	0
LLD	NL_crAss000574	90265	0
LLD	NL_crAss000575	12475	0
LLD	NL_crAss000576	16903	0
LLD	NL_crAss000577	25376	0
LLD	NL_crAss000578	104915	1
LLD	NL_crAss000579	27158	0
LLD	NL_crAss000580	22228	0
LLD	NL_crAss000581	71907	0
LLD	NL_crAss000582	10302	0
LLD	NL_crAss000583	11004	0
LLD	NL_crAss000584	10091	0
LLD	NL_crAss000585	93704	1
LLD	NL_crAss000586	92547	0
LLD	NL_crAss000587	24747	0
LLD	NL_crAss000588	101200	1
LLD	NL_crAss000589	97653	1
LLD	NL_crAss000590	118429	0
LLD	NL_crAss000591	11021	0
LLD	NL_crAss000592	155404	0
LLD	NL_crAss000593	20510	0
LLD	NL_crAss000594	24186	0
LLD	NL_crAss000595	58801	0
LLD	NL_crAss000596	16096	0
LLD	NL_crAss000597	93719	0
LLD	NL_crAss000598	57102	0
LLD	NL_crAss000599	93072	0
LLD	NL_crAss000600	100814	0
LLD	NL_crAss000601	94321	1
LLD	NL_crAss000602	100243	1
LLD	NL_crAss000603	103850	0
LLD	NL_crAss000604	63142	0
LLD	NL_crAss000605	148620	1
LLD	NL_crAss000606	27144	0
LLD	NL_crAss000607	97733	0
LLD	NL_crAss000608	97085	0
LLD	NL_crAss000609	35544	0
LLD	NL_crAss000610	18432	0
LLD	NL_crAss000611	94851	0
LLD	NL_crAss000612	20868	0
LLD	NL_crAss000613	13711	0
LLD	NL_crAss000614	91427	0
LLD	NL_crAss000615	57675	0
LLD	NL_crAss000616	18318	0
LLD	NL_crAss000617	11177	0
LLD	NL_crAss000618	17929	0
LLD	NL_crAss000619	15719	0
LLD	NL_crAss000620	50371	0
LLD	NL_crAss000621	74184	0
LLD	NL_crAss000622	109148	0	Region 76000-109148 was recognized as a potential contamination and discarded.
LLD	NL_crAss000623	18971	0
LLD	NL_crAss000624	101638	1
LLD	NL_crAss000625	26588	0
LLD	NL_crAss000626	102085	0
LLD	NL_crAss000627	70576	0
LLD	NL_crAss000628	13913	0
LLD	NL_crAss000629	21171	0
LLD	NL_crAss000630	143231	0
LLD	NL_crAss000631	11773	0
LLD	NL_crAss000632	100859	0
LLD	NL_crAss000633	32981	0
LLD	NL_crAss000634	95993	0
LLD	NL_crAss000635	95379	1
LLD	NL_crAss000636	35108	0
LLD	NL_crAss000637	14904	0
LLD	NL_crAss000638	38944	0
LLD	NL_crAss000639	151150	0
LLD	NL_crAss000640	103444	1
LLD	NL_crAss000641	96166	1
LLD	NL_crAss000642	24003	0
LLD	NL_crAss000643	13135	0
LLD	NL_crAss000644	24244	0
LLD	NL_crAss000645	14112	0
LLD	NL_crAss000646	16674	0
LLD	NL_crAss000647	101593	1
LLD	NL_crAss000648	100778	1
LLD	NL_crAss000649	12039	0
LLD	NL_crAss000650	97988	1
LLD	NL_crAss000651	15031	0
LLD	NL_crAss000652	50163	0
LLD	NL_crAss000653	42805	0
LLD	NL_crAss000654	102749	1
LLD	NL_crAss000655	91676	0
LLD	NL_crAss000656	48239	0
LLD	NL_crAss000657	13096	0
LLD	NL_crAss000658	92083	0
LLD	NL_crAss000659	11342	0
LLD	NL_crAss000660	20803	0
LLD	NL_crAss000661	29147	0
LLD	NL_crAss000662	19046	0
LLD	NL_crAss000663	103735	1
LLD	NL_crAss000664	37869	0
LLD	NL_crAss000665	23420	0
LLD	NL_crAss000666	13105	0
LLD	NL_crAss000667	15647	0
LLD	NL_crAss000668	112870	0
LLD	NL_crAss000669	30807	0
LLD	NL_crAss000670	129764	0
LLD	NL_crAss000671	94268	1
LLD	NL_crAss000672	15819	0
LLD	NL_crAss000673	93033	0
LLD	NL_crAss000674	99252	0
LLD	NL_crAss000675	105696	0
LLD	NL_crAss000676	32435	0
LLD	NL_crAss000677	26444	0
LLD	NL_crAss000678	17762	0
LLD	NL_crAss000679	31364	0
LLD	NL_crAss000680	22524	0
LLD	NL_crAss000681	11461	0
LLD	NL_crAss000682	41545	0
LLD	NL_crAss000683	58867	0
LLD	NL_crAss000684	31534	0
LLD	NL_crAss000685	28972	0
LLD	NL_crAss000686	12450	0
LLD	NL_crAss000687	103712	1
LLD	NL_crAss000688	23938	0
LLD	NL_crAss000689	24153	0
LLD	NL_crAss000690	12850	0
LLD	NL_crAss000691	16622	0
LLD	NL_crAss000692	102726	1
LLD	NL_crAss000693	93250	1
LLD	NL_crAss000694	102469	0
LLD	NL_crAss000695	21301	0
LLD	NL_crAss000696	97317	1
LLD	NL_crAss000697	107306	0
LLD	NL_crAss000698	98509	0
LLD	NL_crAss000699	95086	0
LLD	NL_crAss000700	100990	1
LLD	NL_crAss000701	57113	0
LLD	NL_crAss000702	11322	0
LLD	NL_crAss000703	191444	1
LLD	NL_crAss000704	16577	0
LLD	NL_crAss000705	68169	0
LLD	NL_crAss000706	51424	0
LLD follow-up	NL_crAss000707	17444	0
LLD follow-up	NL_crAss000708	149654	0
LLD follow-up	NL_crAss000709	47967	0
LLD follow-up	NL_crAss000710	25998	0
LLD follow-up	NL_crAss000711	48555	0
LLD follow-up	NL_crAss000712	78760	0
LLD follow-up	NL_crAss000713	55081	0
LLD follow-up	NL_crAss000714	158508	1
LLD follow-up	NL_crAss000715	30828	0
LLD follow-up	NL_crAss000716	26315	0
LLD follow-up	NL_crAss000717	22031	0
LLD follow-up	NL_crAss000718	24175	0
LLD follow-up	NL_crAss000719	102489	0
LLD follow-up	NL_crAss000720	97086	0
LLD follow-up	NL_crAss000721	104523	1
LLD follow-up	NL_crAss000722	166821	0
LLD follow-up	NL_crAss000723	89866	0
LLD follow-up	NL_crAss000724	96635	1
LLD follow-up	NL_crAss000725	15091	0
LLD follow-up	NL_crAss000726	91130	0
LLD follow-up	NL_crAss000727	20285	0
LLD follow-up	NL_crAss000728	12280	0
LLD follow-up	NL_crAss000729	45985	0
LLD follow-up	NL_crAss000730	93412	0
LLD follow-up	NL_crAss000731	92981	0
LLD follow-up	NL_crAss000732	91645	0
LLD follow-up	NL_crAss000733	63266	0
LLD follow-up	NL_crAss000734	13366	0
LLD follow-up	NL_crAss000735	24534	0
LLD follow-up	NL_crAss000736	10980	0
LLD follow-up	NL_crAss000737	43611	0
LLD follow-up	NL_crAss000738	64769	0
LLD follow-up	NL_crAss000739	179233	1
LLD follow-up	NL_crAss000740	12595	0
LLD follow-up	NL_crAss000741	146337	0
LLD follow-up	NL_crAss000742	99308	1
LLD follow-up	NL_crAss000743	18865	0
LLD follow-up	NL_crAss000744	29132	0
LLD follow-up	NL_crAss000745	36422	0
LLD follow-up	NL_crAss000746	23862	0
LLD follow-up	NL_crAss000747	19078	0
LLD follow-up	NL_crAss000748	13743	0
LLD follow-up	NL_crAss000749	13101	0
LLD follow-up	NL_crAss000750	47750	0
LLD follow-up	NL_crAss000751	97483	1
LLD follow-up	NL_crAss000752	142805	0
LLD follow-up	NL_crAss000753	102756	1
LLD follow-up	NL_crAss000754	15064	0
LLD follow-up	NL_crAss000755	42102	0
LLD follow-up	NL_crAss000756	21881	0
LLD follow-up	NL_crAss000757	19152	0
LLD follow-up	NL_crAss000758	57828	0
LLD follow-up	NL_crAss000759	96626	0
LLD follow-up	NL_crAss000760	18735	0
LLD follow-up	NL_crAss000761	24803	0
LLD follow-up	NL_crAss000762	25064	0
LLD follow-up	NL_crAss000763	31619	0
LLD follow-up	NL_crAss000764	17896	0
LLD follow-up	NL_crAss000765	150332	0
LLD follow-up	NL_crAss000766	85883	0
LLD follow-up	NL_crAss000767	38852	0
LLD follow-up	NL_crAss000768	11214	0
LLD follow-up	NL_crAss000769	95731	0
LLD follow-up	NL_crAss000770	63274	0
LLD follow-up	NL_crAss000771	151132	0
LLD follow-up	NL_crAss000772	103632	0
LLD follow-up	NL_crAss000773	18374	0
LLD follow-up	NL_crAss000774	31599	0
LLD follow-up	NL_crAss000775	23075	0
LLD follow-up	NL_crAss000776	16599	0
LLD follow-up	NL_crAss000777	99477	1
LLD follow-up	NL_crAss000778	97682	1
LLD follow-up	NL_crAss000779	11024	0
LLD follow-up	NL_crAss000780	39369	0
LLD follow-up	NL_crAss000781	36271	0
LLD follow-up	NL_crAss000782	22731	0
LLD follow-up	NL_crAss000783	13986	0
LLD follow-up	NL_crAss000784	47637	0
LLD follow-up	NL_crAss000785	97488	1
LLD follow-up	NL_crAss000786	81782	0
LLD follow-up	NL_crAss000787	26538	0
LLD follow-up	NL_crAss000788	14546	0
LLD follow-up	NL_crAss000789	94954	0
LLD follow-up	NL_crAss000790	24442	0
LLD follow-up	NL_crAss000791	20828	0
LLD follow-up	NL_crAss000792	16041	0
LLD follow-up	NL_crAss000793	156664	0
LLD follow-up	NL_crAss000794	31433	0
LLD follow-up	NL_crAss000795	22246	0
LLD follow-up	NL_crAss000796	40889	0
LLD follow-up	NL_crAss000797	12433	0
LLD follow-up	NL_crAss000798	28044	0
LLD follow-up	NL_crAss000799	46439	0
LLD follow-up	NL_crAss000800	78716	0
LLD follow-up	NL_crAss000801	48528	0
LLD follow-up	NL_crAss000802	29177	0
LLD follow-up	NL_crAss000803	30340	0
LLD follow-up	NL_crAss000804	93588	0
LLD follow-up	NL_crAss000805	32736	0
LLD follow-up	NL_crAss000806	24991	0
LLD follow-up	NL_crAss000807	11379	0
LLD follow-up	NL_crAss000808	20920	0
LLD follow-up	NL_crAss000809	46295	0
LLD follow-up	NL_crAss000810	91352	0
LLD follow-up	NL_crAss000811	29535	0
LLD follow-up	NL_crAss000812	26422	0
LLD follow-up	NL_crAss000813	89420	0
LLD follow-up	NL_crAss000814	97664	1
LLD follow-up	NL_crAss000815	95066	1
LLD follow-up	NL_crAss000816	10893	0
LLD follow-up	NL_crAss000817	33145	0
LLD follow-up	NL_crAss000818	29457	0
LLD follow-up	NL_crAss000819	75230	0
LLD follow-up	NL_crAss000820	59571	0
LLD follow-up	NL_crAss000821	100758	1
LLD follow-up	NL_crAss000822	96610	1
LLD follow-up	NL_crAss000823	95395	0
LLD follow-up	NL_crAss000824	69605	0
LLD follow-up	NL_crAss000825	29716	0
LLD follow-up	NL_crAss000826	69141	0
LLD follow-up	NL_crAss000827	26438	0
LLD follow-up	NL_crAss000828	134369	0
LLD follow-up	NL_crAss000829	11266	0
LLD follow-up	NL_crAss000830	92526	0
LLD follow-up	NL_crAss000831	19150	0
LLD follow-up	NL_crAss000832	18745	0
LLD follow-up	NL_crAss000833	94725	0
LLD follow-up	NL_crAss000834	43553	0
LLD follow-up	NL_crAss000835	96515	1
LLD follow-up	NL_crAss000836	85153	0
LLD follow-up	NL_crAss000837	76036	0
LLD follow-up	NL_crAss000838	24437	0
LLD follow-up	NL_crAss000839	20171	0
LLD follow-up	NL_crAss000840	26984	0
LLD follow-up	NL_crAss000841	99825	1
LLD follow-up	NL_crAss000842	20738	0
LLD follow-up	NL_crAss000843	12255	0
LLD follow-up	NL_crAss000844	19642	0
LLD follow-up	NL_crAss000845	26646	0
LLD follow-up	NL_crAss000846	147654	0
LLD follow-up	NL_crAss000847	52736	0
LLD follow-up	NL_crAss000848	175830	1
LLD follow-up	NL_crAss000849	23705	0
LLD follow-up	NL_crAss000850	39037	0
LLD follow-up	NL_crAss000851	170107	1
LLD follow-up	NL_crAss000852	21276	0
LLD follow-up	NL_crAss000853	62414	0
LLD follow-up	NL_crAss000854	58269	0
LLD follow-up	NL_crAss000855	130093	0
LLD follow-up	NL_crAss000856	25326	0
LLD follow-up	NL_crAss000857	100833	0
LLD follow-up	NL_crAss000858	11057	0
LLD follow-up	NL_crAss000859	29580	0
LLD follow-up	NL_crAss000860	24589	0
LLD follow-up	NL_crAss000861	99357	0
LLD follow-up	NL_crAss000862	102067	1
LLD follow-up	NL_crAss000863	39300	0
LLD follow-up	NL_crAss000864	56389	0
LLD follow-up	NL_crAss000865	102797	0
LLD follow-up	NL_crAss000866	24646	0
LLD follow-up	NL_crAss000867	171061	1
LLD follow-up	NL_crAss000868	14983	0
LLD follow-up	NL_crAss000869	15344	0
LLD follow-up	NL_crAss000870	27471	0
LLD follow-up	NL_crAss000871	58235	0
LLD follow-up	NL_crAss000872	35099	0
LLD follow-up	NL_crAss000873	18268	0
LLD follow-up	NL_crAss000874	16897	0
LLD follow-up	NL_crAss000875	14016	0
LLD follow-up	NL_crAss000876	47636	0
LLD follow-up	NL_crAss000877	15487	0
LLD follow-up	NL_crAss000878	35485	0
LLD follow-up	NL_crAss000879	101334	1
LLD follow-up	NL_crAss000880	31726	0
LLD follow-up	NL_crAss000881	95645	1
LLD follow-up	NL_crAss000882	21651	0
LLD follow-up	NL_crAss000883	62813	0
LLD follow-up	NL_crAss000884	97815	1
LLD follow-up	NL_crAss000885	72886	0
LLD follow-up	NL_crAss000886	16576	0
LLD follow-up	NL_crAss000887	98278	0
LLD follow-up	NL_crAss000888	25487	0
LLD follow-up	NL_crAss000889	103319	1
LLD follow-up	NL_crAss000890	94650	1
LLD follow-up	NL_crAss000891	22811	0
LLD follow-up	NL_crAss000892	103698	1
LLD follow-up	NL_crAss000893	19163	0
LLD follow-up	NL_crAss000894	17204	0
LLD follow-up	NL_crAss000895	95014	0
LLD follow-up	NL_crAss000896	44614	0
LLD follow-up	NL_crAss000897	99400	1
LLD follow-up	NL_crAss000898	16754	0
LLD follow-up	NL_crAss000899	73375	0
LLD follow-up	NL_crAss000900	92256	0
LLD follow-up	NL_crAss000901	20650	0
LLD follow-up	NL_crAss000902	14711	0
LLD follow-up	NL_crAss000903	97815	1
LLD follow-up	NL_crAss000904	96395	1
LLD follow-up	NL_crAss000905	29847	0
LLD follow-up	NL_crAss000906	43609	0
LLD follow-up	NL_crAss000907	62119	0
LLD follow-up	NL_crAss000908	38009	0
LLD follow-up	NL_crAss000909	31236	0
LLD follow-up	NL_crAss000910	105788	0
LLD follow-up	NL_crAss000911	54837	0
LLD follow-up	NL_crAss000912	18616	0
LLD follow-up	NL_crAss000913	49491	0
LLD follow-up	NL_crAss000914	100964	1
LLD follow-up	NL_crAss000915	34278	0
LLD follow-up	NL_crAss000916	62227	0
LLD follow-up	NL_crAss000917	18802	0
LLD follow-up	NL_crAss000918	16216	0
LLD follow-up	NL_crAss000919	12587	0
LLD follow-up	NL_crAss000920	37877	0
LLD follow-up	NL_crAss000921	34280	0
LLD follow-up	NL_crAss000922	14718	0
LLD follow-up	NL_crAss000923	46317	0
LLD follow-up	NL_crAss000924	22194	0
LLD follow-up	NL_crAss000925	12180	0
LLD follow-up	NL_crAss000926	101849	0
LLD follow-up	NL_crAss000927	94570	1
LLD follow-up	NL_crAss000928	91896	0
LLD follow-up	NL_crAss000929	26504	0
LLD follow-up	NL_crAss000930	99804	1
LLD follow-up	NL_crAss000931	89815	1
LLD follow-up	NL_crAss000932	101736	1
LLD follow-up	NL_crAss000933	19540	0
LLD follow-up	NL_crAss000934	28139	0
LLD follow-up	NL_crAss000935	25179	0
LLD follow-up	NL_crAss000936	32966	0
LLD follow-up	NL_crAss000937	96497	1
LLD follow-up	NL_crAss000938	90597	1
LLD follow-up	NL_crAss000939	35815	0
LLD follow-up	NL_crAss000940	97347	0
LLD follow-up	NL_crAss000941	45357	0
LLD follow-up	NL_crAss000942	26885	0
LLD follow-up	NL_crAss000943	87226	0
LLD follow-up	NL_crAss000944	14467	0
LLD follow-up	NL_crAss000945	19283	0
LLD follow-up	NL_crAss000946	97342	1
LLD follow-up	NL_crAss000947	18665	0
LLD follow-up	NL_crAss000948	33655	0
LLD follow-up	NL_crAss000949	100947	1
LLD follow-up	NL_crAss000950	27954	0
LLD follow-up	NL_crAss000951	94728	0
LLD follow-up	NL_crAss000952	97714	0
LLD follow-up	NL_crAss000953	96763	0
LLD follow-up	NL_crAss000954	55690	0
LLD follow-up	NL_crAss000955	12941	0
LLD follow-up	NL_crAss000956	31340	0
LLD follow-up	NL_crAss000957	22528	0
LLD follow-up	NL_crAss000958	66018	0
LLD follow-up	NL_crAss000959	44165	0
LLD follow-up	NL_crAss000960	30329	0
LLD follow-up	NL_crAss000961	31987	0
LLD follow-up	NL_crAss000962	23051	0
LLD follow-up	NL_crAss000963	14507	0
LLD follow-up	NL_crAss000964	36947	0
LLD follow-up	NL_crAss000965	95794	1
LLD follow-up	NL_crAss000966	95408	0
LLD follow-up	NL_crAss000967	94529	1
LLD follow-up	NL_crAss000968	26777	0
LLD follow-up	NL_crAss000969	100660	0
LLD follow-up	NL_crAss000970	31639	0
LLD follow-up	NL_crAss000971	27300	0
LLD follow-up	NL_crAss000972	19275	0
LLD follow-up	NL_crAss000973	101682	1
LLD follow-up	NL_crAss000974	94460	1
LLD follow-up	NL_crAss000975	14813	0
LLD follow-up	NL_crAss000976	101287	0
LLD follow-up	NL_crAss000977	97015	1
LLD follow-up	NL_crAss000978	22993	0
LLD follow-up	NL_crAss000979	103296	1
LLD follow-up	NL_crAss000980	96599	0
LLD follow-up	NL_crAss000981	36660	0
LLD follow-up	NL_crAss000982	173463	0
LLD follow-up	NL_crAss000983	103688	1
LLD follow-up	NL_crAss000984	96658	0
LLD follow-up	NL_crAss000985	104000	1
LLD follow-up	NL_crAss000986	96969	1
LLD follow-up	NL_crAss000987	94034	0
LLD follow-up	NL_crAss000988	93335	0
LLD follow-up	NL_crAss000989	65227	0
LLD follow-up	NL_crAss000990	103712	1
LLD follow-up	NL_crAss000991	21777	0
LLD follow-up	NL_crAss000992	21156	0
LLD follow-up	NL_crAss000993	49252	0
LLD follow-up	NL_crAss000994	15943	0
LLD follow-up	NL_crAss000995	43233	0
LLD follow-up	NL_crAss000996	10897	0
LLD follow-up	NL_crAss000997	52550	0
LLD follow-up	NL_crAss000998	39273	0
LLD follow-up	NL_crAss000999	37697	0
LLD follow-up	NL_crAss001000	28787	0
LLD follow-up	NL_crAss001001	89664	1
LLD follow-up	NL_crAss001002	76752	0
LLD follow-up	NL_crAss001003	20647	0
LLD follow-up	NL_crAss001004	94754	1
LLD follow-up	NL_crAss001005	96358	0
LLD follow-up	NL_crAss001006	20251	0
LLD follow-up	NL_crAss001007	26246	0
LLD follow-up	NL_crAss001008	42938	0
LLD follow-up	NL_crAss001009	88906	0
LLD follow-up	NL_crAss001010	69264	0
LLD follow-up	NL_crAss001011	54920	0
LLD follow-up	NL_crAss001012	12178	0
LLD follow-up	NL_crAss001013	11534	0
LLD follow-up	NL_crAss001014	60349	0
LLD follow-up	NL_crAss001015	158005	0
LLD follow-up	NL_crAss001016	161628	0
LLD follow-up	NL_crAss001017	140391	0
LLD follow-up	NL_crAss001018	64984	0
LLD follow-up	NL_crAss001019	28183	0
LLD follow-up	NL_crAss001020	18727	0
LLD follow-up	NL_crAss001021	46366	0
LLD follow-up	NL_crAss001022	98783	1
LLD follow-up	NL_crAss001023	20719	0
LLD follow-up	NL_crAss001024	95836	0
LLD follow-up	NL_crAss001025	20963	0
LLD follow-up	NL_crAss001026	96582	1
LLD follow-up	NL_crAss001027	181345	1
LLD follow-up	NL_crAss001028	37484	0
LLD follow-up	NL_crAss001029	100238	1
LLD follow-up	NL_crAss001030	10427	0
LLD follow-up	NL_crAss001031	24463	0
300OB	NL_crAss001032	38913	0
300OB	NL_crAss001033	96485	1
300OB	NL_crAss001034	83571	0
300OB	NL_crAss001035	105648	0
300OB	NL_crAss001036	30057	0
300OB	NL_crAss001037	28977	0
300OB	NL_crAss001038	17292	0
300OB	NL_crAss001039	94538	0
300OB	NL_crAss001040	28616	0
300OB	NL_crAss001041	97376	0
300OB	NL_crAss001042	20682	0
300OB	NL_crAss001043	26013	0
300OB	NL_crAss001044	24280	0
300OB	NL_crAss001045	23836	0
300OB	NL_crAss001046	168145	0
300OB	NL_crAss001047	34520	0
300OB	NL_crAss001048	94637	0
300OB	NL_crAss001049	77666	0
300OB	NL_crAss001050	173546	0
300OB	NL_crAss001051	15607	0
300OB	NL_crAss001052	34587	0
300OB	NL_crAss001053	96216	0
300OB	NL_crAss001054	95294	1
300OB	NL_crAss001055	49271	0
300OB	NL_crAss001056	89860	0
300OB	NL_crAss001057	10418	0
300OB	NL_crAss001058	24156	0
300OB	NL_crAss001059	90913	1
300OB	NL_crAss001060	82822	0
300OB	NL_crAss001061	42614	0
300OB	NL_crAss001062	21543	0
300OB	NL_crAss001063	100847	1
300OB	NL_crAss001064	27067	0
300OB	NL_crAss001065	149808	0
300OB	NL_crAss001066	97149	1
300OB	NL_crAss001067	93262	0
300OB	NL_crAss001068	91242	0
300OB	NL_crAss001069	16606	0
300OB	NL_crAss001070	153510	1
300OB	NL_crAss001071	104247	1
300OB	NL_crAss001072	97096	0
300OB	NL_crAss001073	180219	1
300OB	NL_crAss001074	11201	0
300OB	NL_crAss001075	193543	0
300OB	NL_crAss001076	61630	0
300OB	NL_crAss001077	95973	0
300OB	NL_crAss001078	102677	0
300OB	NL_crAss001079	72131	0
300OB	NL_crAss001080	64102	0
300OB	NL_crAss001081	35174	0
300OB	NL_crAss001082	112900	0
300OB	NL_crAss001083	16738	0
300OB	NL_crAss001084	101817	0
300OB	NL_crAss001085	94234	1
300OB	NL_crAss001086	38112	0
300OB	NL_crAss001087	32474	0
300OB	NL_crAss001088	54028	0
300OB	NL_crAss001089	50442	0
300OB	NL_crAss001090	37054	0
300OB	NL_crAss001091	88987	0
300OB	NL_crAss001092	65147	0
300OB	NL_crAss001093	22278	0
300OB	NL_crAss001094	53285	0
300OB	NL_crAss001095	96049	1
300OB	NL_crAss001096	95003	1
300OB	NL_crAss001097	20177	0
300OB	NL_crAss001098	31344	0
300OB	NL_crAss001099	97392	1
300OB	NL_crAss001100	92806	1
300OB	NL_crAss001101	90933	1
300OB	NL_crAss001102	97408	0
300OB	NL_crAss001103	87878	0
300OB	NL_crAss001104	102379	1
300OB	NL_crAss001105	19546	0
300OB	NL_crAss001106	94630	0
300OB	NL_crAss001107	23691	0
300OB	NL_crAss001108	10769	0
300OB	NL_crAss001109	70977	0
300OB	NL_crAss001110	22319	0
300OB	NL_crAss001111	100631	1
300OB	NL_crAss001112	163337	1
300OB	NL_crAss001113	17516	0
300OB	NL_crAss001114	100297	0
300OB	NL_crAss001115	99113	1
300OB	NL_crAss001116	95167	1
300OB	NL_crAss001117	171427	0
300OB	NL_crAss001118	35478	0
300OB	NL_crAss001119	28968	0
300OB	NL_crAss001120	93919	1
300OB	NL_crAss001121	90402	1
300OB	NL_crAss001122	80598	0
300OB	NL_crAss001123	79918	0
300OB	NL_crAss001124	44545	0
300OB	NL_crAss001125	100291	0
300OB	NL_crAss001126	30819	0
300OB	NL_crAss001127	23459	0
300OB	NL_crAss001128	90143	1
300OB	NL_crAss001129	32418	0
300OB	NL_crAss001130	170708	0
300OB	NL_crAss001131	97368	0
300OB	NL_crAss001132	181974	1
300OB	NL_crAss001133	24031	0
300OB	NL_crAss001134	95354	0
300OB	NL_crAss001135	101857	1
300OB	NL_crAss001136	92392	0
300OB	NL_crAss001137	39119	0
300OB	NL_crAss001138	103663	1
300OB	NL_crAss001139	21271	0
300OB	NL_crAss001140	96703	1
300OB	NL_crAss001141	44515	0
300OB	NL_crAss001142	40596	0
300OB	NL_crAss001143	79190	0
300OB	NL_crAss001144	94516	0
300OB	NL_crAss001145	29022	0
300OB	NL_crAss001146	28246	0
300OB	NL_crAss001147	147639	0
300OB	NL_crAss001148	19251	0
300OB	NL_crAss001149	100597	1
300OB	NL_crAss001150	87078	0
300OB	NL_crAss001151	22075	0
300OB	NL_crAss001152	37370	0
300OB	NL_crAss001153	101806	1
300OB	NL_crAss001154	170261	1
300OB	NL_crAss001155	31846	0
300OB	NL_crAss001156	59843	0
300OB	NL_crAss001157	28809	0
300OB	NL_crAss001158	32158	0
300OB	NL_crAss001159	15842	0
300OB	NL_crAss001160	96329	1
300OB	NL_crAss001161	24131	0
300OB	NL_crAss001162	64638	0
300OB	NL_crAss001163	40117	0
300OB	NL_crAss001164	13033	0
300OB	NL_crAss001165	96713	0
300OB	NL_crAss001166	22861	0
300OB	NL_crAss001167	47189	0
300OB	NL_crAss001168	11045	0
300OB	NL_crAss001169	46095	0
300OB	NL_crAss001170	19703	0
300OB	NL_crAss001171	92367	0
300OB	NL_crAss001172	97901	1
300OB	NL_crAss001173	145390	0
300OB	NL_crAss001174	33507	0
300OB	NL_crAss001175	136941	0
300OB	NL_crAss001176	34227	0
300OB	NL_crAss001177	31659	0
300OB	NL_crAss001178	19319	0
300OB	NL_crAss001179	97724	0
300OB	NL_crAss001180	19649	0
300OB	NL_crAss001181	99274	0
300OB	NL_crAss001182	28269	0
300OB	NL_crAss001183	98903	1
300OB	NL_crAss001184	96777	1
300OB	NL_crAss001185	20045	0
300OB	NL_crAss001186	24905	0
300OB	NL_crAss001187	20780	0
300OB	NL_crAss001188	41873	0
300OB	NL_crAss001189	67579	0
300OB	NL_crAss001190	115609	0
300OB	NL_crAss001191	26512	0
300OB	NL_crAss001192	24331	0
300OB	NL_crAss001193	71283	0
300OB	NL_crAss001194	99279	1
300OB	NL_crAss001195	58474	0
300OB	NL_crAss001196	43824	0
300OB	NL_crAss001197	27748	0
300OB	NL_crAss001198	101271	1
300OB	NL_crAss001199	98673	1
300OB	NL_crAss001200	87877	0
300OB	NL_crAss001201	48385	0
300OB	NL_crAss001202	29860	0
300OB	NL_crAss001203	101955	0
300OB	NL_crAss001204	24690	0
300OB	NL_crAss001205	62319	0
300OB	NL_crAss001206	28825	0
300OB	NL_crAss001207	94936	1
300OB	NL_crAss001208	24288	0
300OB	NL_crAss001209	92005	1
300OB	NL_crAss001210	90731	0
300OB	NL_crAss001211	16408	0
300OB	NL_crAss001212	33268	0
300OB	NL_crAss001213	146838	0
300OB	NL_crAss001214	42473	0
300OB	NL_crAss001215	102718	1
300OB	NL_crAss001216	27309	0
300OB	NL_crAss001217	35884	0
300OB	NL_crAss001218	18991	0
300OB	NL_crAss001219	13198	0
300OB	NL_crAss001220	73817	0
300OB	NL_crAss001221	14839	0
300OB	NL_crAss001222	10275	0
300OB	NL_crAss001223	14152	0
300OB	NL_crAss001224	92047	0
300OB	NL_crAss001225	95843	1
300OB	NL_crAss001226	109124	0
300OB	NL_crAss001227	88646	0
300OB	NL_crAss001228	89349	0
300OB	NL_crAss001229	15888	0
300OB	NL_crAss001230	131214	0
300OB	NL_crAss001231	21057	0
300OB	NL_crAss001232	47105	0
300OB	NL_crAss001233	41836	0
300OB	NL_crAss001234	30901	0
300OB	NL_crAss001235	23302	0
300OB	NL_crAss001236	24658	0
300OB	NL_crAss001237	146586	0
300OB	NL_crAss001238	29236	0
300OB	NL_crAss001239	93920	0
300OB	NL_crAss001240	184244	1
300OB	NL_crAss001241	175830	0
300OB	NL_crAss001242	97298	0
300OB	NL_crAss001243	12762	0
300OB	NL_crAss001244	50569	0
300OB	NL_crAss001245	10707	0
300OB	NL_crAss001246	111778	0
300OB	NL_crAss001247	104669	1
300OB	NL_crAss001248	61009	0
300OB	NL_crAss001249	45971	0
300OB	NL_crAss001250	13410	0
300OB	NL_crAss001251	90973	0
300OB	NL_crAss001252	13540	0
300OB	NL_crAss001253	31825	0
300OB	NL_crAss001254	26655	0
300OB	NL_crAss001255	19440	0
300OB	NL_crAss001256	93478	1
300OB	NL_crAss001257	102799	1
300OB	NL_crAss001258	89910	0
300OB	NL_crAss001259	59873	0
300OB	NL_crAss001260	173308	1
300OB	NL_crAss001261	97073	0
300OB	NL_crAss001262	24637	0
300OB	NL_crAss001263	49865	0
300OB	NL_crAss001264	36244	0
300OB	NL_crAss001265	25475	0
300OB	NL_crAss001266	23953	0
300OB	NL_crAss001267	99631	1
300OB	NL_crAss001268	98079	1
300OB	NL_crAss001269	77111	0
300OB	NL_crAss001270	11575	0
300OB	NL_crAss001271	17161	0
300OB	NL_crAss001272	35478	0
300OB	NL_crAss001273	97869	1
300OB	NL_crAss001274	19364	0
300OB	NL_crAss001275	71477	0
300OB	NL_crAss001276	102012	0
300OB	NL_crAss001277	24370	0
300OB	NL_crAss001278	66306	0
300OB	NL_crAss001279	99490	0
300OB	NL_crAss001280	99459	1
300OB	NL_crAss001281	35691	0
300OB	NL_crAss001282	38831	0
300OB	NL_crAss001283	96454	1
300OB	NL_crAss001284	96187	0
300OB	NL_crAss001285	187745	0
300OB	NL_crAss001286	50303	0
300OB	NL_crAss001287	49348	0
300OB	NL_crAss001288	102587	0
300OB	NL_crAss001289	40549	0
300OB	NL_crAss001290	39889	0
300OB	NL_crAss001291	97608	0
300OB	NL_crAss001292	29868	0
300OB	NL_crAss001293	42886	0
300OB	NL_crAss001294	51845	0
300OB	NL_crAss001295	48391	0
300OB	NL_crAss001296	97086	0
300OB	NL_crAss001297	10324	0
300OB	NL_crAss001298	148653	0
300OB	NL_crAss001299	132272	0
300OB	NL_crAss001300	37690	0
300OB	NL_crAss001301	102147	1
300OB	NL_crAss001302	20436	0
300OB	NL_crAss001303	33595	0
300OB	NL_crAss001304	13173	0
300OB	NL_crAss001305	76083	0
300OB	NL_crAss001306	96255	1
300OB	NL_crAss001307	45870	0
300OB	NL_crAss001308	26066	0
300OB	NL_crAss001309	41126	0
300OB	NL_crAss001310	50823	0
300OB	NL_crAss001311	53044	0
300OB	NL_crAss001312	42438	0
300OB	NL_crAss001313	96643	1
300OB	NL_crAss001314	16772	0
300OB	NL_crAss001315	19411	0
300OB	NL_crAss001316	96857	0
300OB	NL_crAss001317	103072	1
300OB	NL_crAss001318	68659	0
300OB	NL_crAss001319	93952	1
300OB	NL_crAss001320	42276	0
300OB	NL_crAss001321	85925	0
300OB	NL_crAss001322	153411	1
300OB	NL_crAss001323	96987	1
300OB	NL_crAss001324	10248	0
300OB	NL_crAss001325	16876	0
300OB	NL_crAss001326	148361	1
300OB	NL_crAss001327	102966	1
300OB	NL_crAss001328	97915	1
300OB	NL_crAss001329	18491	0
300OB	NL_crAss001330	51631	0
300OB	NL_crAss001331	185788	0
300OB	NL_crAss001332	42354	0
300OB	NL_crAss001333	27212	0
300OB	NL_crAss001334	103240	1
300OB	NL_crAss001335	149172	0
300OB	NL_crAss001336	102950	1
300OB	NL_crAss001337	95921	1
300OB	NL_crAss001338	83742	0
300OB	NL_crAss001339	94925	1
300OB	NL_crAss001340	93069	0
300OB	NL_crAss001341	40455	0
300OB	NL_crAss001342	99081	0
300OB	NL_crAss001343	32319	0
300OB	NL_crAss001344	102814	0
300OB	NL_crAss001345	43974	0
300OB	NL_crAss001346	14808	0
300OB	NL_crAss001347	20065	0
300OB	NL_crAss001348	101524	0
IBD	NL_crAss001349	76872	0
IBD	NL_crAss001350	48405	0
IBD	NL_crAss001351	90627	0
IBD	NL_crAss001352	11244	0
IBD	NL_crAss001353	22316	0
IBD	NL_crAss001354	19247	0
IBD	NL_crAss001355	100299	1
IBD	NL_crAss001356	11883	0
IBD	NL_crAss001357	99454	0
IBD	NL_crAss001358	24507	0
IBD	NL_crAss001359	97628	1
IBD	NL_crAss001360	21887	0
IBD	NL_crAss001361	98105	1
IBD	NL_crAss001362	20648	0
IBD	NL_crAss001363	46520	0
IBD	NL_crAss001364	24973	0
IBD	NL_crAss001365	97437	0
IBD	NL_crAss001366	95513	1
IBD	NL_crAss001367	95230	1
IBD	NL_crAss001368	152258	0
IBD	NL_crAss001369	12986	0
IBD	NL_crAss001370	28643	0
IBD	NL_crAss001371	23968	0
IBD	NL_crAss001372	51004	0
IBD	NL_crAss001373	26261	0
IBD	NL_crAss001374	28421	0
IBD	NL_crAss001375	82135	0
IBD	NL_crAss001376	36588	0
IBD	NL_crAss001377	178936	0
IBD	NL_crAss001378	22735	0
IBD	NL_crAss001379	99675	0
IBD	NL_crAss001380	93900	1
IBD	NL_crAss001381	100849	1
IBD	NL_crAss001382	51765	0
IBD	NL_crAss001383	51040	0
IBD	NL_crAss001384	102530	0
IBD	NL_crAss001385	17810	0
IBD	NL_crAss001386	102844	0
IBD	NL_crAss001387	22976	0
IBD	NL_crAss001388	97351	0
IBD	NL_crAss001389	17703	0
IBD	NL_crAss001390	10600	0
IBD	NL_crAss001391	96060	1
IBD	NL_crAss001392	30096	0
IBD	NL_crAss001393	27689	0
IBD	NL_crAss001394	92219	1
IBD	NL_crAss001395	24193	0
IBD	NL_crAss001396	93994	1
IBD	NL_crAss001397	86612	0
IBD	NL_crAss001398	53046	0
IBD	NL_crAss001399	95664	1
IBD	NL_crAss001400	92297	0
IBD	NL_crAss001401	62701	0
IBD	NL_crAss001402	99506	0
IBD	NL_crAss001403	29393	0
IBD	NL_crAss001404	95679	1
IBD	NL_crAss001405	94876	1
IBD	NL_crAss001406	54316	0
IBD	NL_crAss001407	97293	0
IBD	NL_crAss001408	183367	1
IBD	NL_crAss001409	32361	0
IBD	NL_crAss001410	72646	0
IBD	NL_crAss001411	14865	0
IBD	NL_crAss001412	14405	0
IBD	NL_crAss001413	28982	0
IBD	NL_crAss001414	16148	0
IBD	NL_crAss001415	27007	0
IBD	NL_crAss001416	24709	0
IBD	NL_crAss001417	164112	0
IBD	NL_crAss001418	31224	0
IBD	NL_crAss001419	102271	1
IBD	NL_crAss001420	11341	0
IBD	NL_crAss001421	28199	0
IBD	NL_crAss001422	26273	0
IBD	NL_crAss001423	33238	0
IBD	NL_crAss001424	18512	0
IBD	NL_crAss001425	35460	0
IBD	NL_crAss001426	95211	1
IBD	NL_crAss001427	10747	0
IBD	NL_crAss001428	60151	0
IBD	NL_crAss001429	19981	0
IBD	NL_crAss001430	92419	0
IBD	NL_crAss001431	181662	1
IBD	NL_crAss001432	91415	0
IBD	NL_crAss001433	45545	0
IBD	NL_crAss001434	22981	0
IBD	NL_crAss001435	20972	0
IBD	NL_crAss001436	184755	1
IBD	NL_crAss001437	19999	0
IBD	NL_crAss001438	183831	1
IBD	NL_crAss001439	13907	0
IBD	NL_crAss001440	21944	0
IBD	NL_crAss001441	18114	0
IBD	NL_crAss001442	19934	0
IBD	NL_crAss001443	77091	0
IBD	NL_crAss001444	176459	1
IBD	NL_crAss001445	23594	0
IBD	NL_crAss001446	22946	0
IBD	NL_crAss001447	98423	0
IBD	NL_crAss001448	97905	0
IBD	NL_crAss001449	94833	1
IBD	NL_crAss001450	19289	0
IBD	NL_crAss001451	40036	0
IBD	NL_crAss001452	22434	0
IBD	NL_crAss001453	13678	0
IBD	NL_crAss001454	25176	0
IBD	NL_crAss001455	26878	0
IBD	NL_crAss001456	30905	0
IBD	NL_crAss001457	37554	0
IBD	NL_crAss001458	23899	0
IBD	NL_crAss001459	38951	0
IBD	NL_crAss001460	88640	0
IBD	NL_crAss001461	88816	0
IBD	NL_crAss001462	17806	0
IBD	NL_crAss001463	190333	1
IBD	NL_crAss001464	186316	1
IBD	NL_crAss001465	34620	0
IBD	NL_crAss001466	102071	0
IBD	NL_crAss001467	19132	0
IBD	NL_crAss001468	20979	0
IBD	NL_crAss001469	84882	0
IBD	NL_crAss001470	16038	0
IBD	NL_crAss001471	24413	0
IBD	NL_crAss001472	24547	0
IBD	NL_crAss001473	17772	0
IBD	NL_crAss001474	27160	0
IBD	NL_crAss001475	195671	0
IBD	NL_crAss001476	14417	0
IBD	NL_crAss001477	16124	0
IBD	NL_crAss001478	101648	1
IBD	NL_crAss001479	10153	0
IBD	NL_crAss001480	67442	0
IBD	NL_crAss001481	17538	0
IBD	NL_crAss001482	123976	0
IBD	NL_crAss001483	14432	0
IBD	NL_crAss001484	42055	0
IBD	NL_crAss001485	23269	0
IBD	NL_crAss001486	70498	0
IBD	NL_crAss001487	32746	0
IBD	NL_crAss001488	16427	0
IBD	NL_crAss001489	20350	0
IBD	NL_crAss001490	16093	0
IBD	NL_crAss001491	19061	0
IBD	NL_crAss001492	17705	0
IBD	NL_crAss001493	23673	0
IBD	NL_crAss001494	18696	0
IBD	NL_crAss001495	84188	0
IBD	NL_crAss001496	105010	1
IBD	NL_crAss001497	43775	0
IBD	NL_crAss001498	105156	0
IBD	NL_crAss001499	102001	0
IBD	NL_crAss001500	18985	0
IBD	NL_crAss001501	87366	0
IBD	NL_crAss001502	20431	0
IBD	NL_crAss001503	48359	0
IBD	NL_crAss001504	115274	0
IBD	NL_crAss001505	94644	0
IBD	NL_crAss001506	61370	0
IBD	NL_crAss001507	101298	1
IBD	NL_crAss001508	102598	1
IBD	NL_crAss001509	20241	0
IBD	NL_crAss001510	99451	0
IBD	NL_crAss001511	96058	1
IBD	NL_crAss001512	11386	0
IBD	NL_crAss001513	12393	0
IBD	NL_crAss001514	143382	0
IBD	NL_crAss001515	15922	0
IBD	NL_crAss001516	26937	0
IBD	NL_crAss001517	19018	0
IBD	NL_crAss001518	15322	0
IBD	NL_crAss001519	35999	0
IBD	NL_crAss001520	29378	0
IBD	NL_crAss001521	34749	0
IBD	NL_crAss001522	18671	0
IBD	NL_crAss001523	16305	0
IBD	NL_crAss001524	15407	0
IBD	NL_crAss001525	23836	0
IBD	NL_crAss001526	14705	0
IBD	NL_crAss001527	14077	0
IBD	NL_crAss001528	167556	0
IBD	NL_crAss001529	97669	0
IBD	NL_crAss001530	185033	1
IBD	NL_crAss001531	15918	0
IBD	NL_crAss001532	38759	0
IBD	NL_crAss001533	82154	0
IBD	NL_crAss001534	86264	0
IBD	NL_crAss001535	96647	1
IBD	NL_crAss001536	24725	0
IBD	NL_crAss001537	13261	0
IBD	NL_crAss001538	97861	0
IBD	NL_crAss001539	93959	1
IBD	NL_crAss001540	20970	0
IBD	NL_crAss001541	10079	0
IBD	NL_crAss001542	15435	0
IBD	NL_crAss001543	50991	0
IBD	NL_crAss001544	100021	1
IBD	NL_crAss001545	16297	0
IBD	NL_crAss001546	25323	0
IBD	NL_crAss001547	88404	0
IBD	NL_crAss001548	15886	0
IBD	NL_crAss001549	34954	0
IBD	NL_crAss001550	96526	1
IBD	NL_crAss001551	11285	0
IBD	NL_crAss001552	10916	0
IBD	NL_crAss001553	30447	0
IBD	NL_crAss001554	189726	1
IBD	NL_crAss001555	64665	0
IBD	NL_crAss001556	47294	0
