## Supplementary material for "Discovery, diversity and functional associations of crAss-like phages in human gut metagenomes from four Dutch cohorts": Table S4

### Sheet: Table S4
vOTU representative	Number of vOTU members		Translation	Group	Genus-level cluster
	Total	This study
NL_crAss000547	1	1	c11	alpha_gamma	alpha1
NL_crAss000529	1	1	c11	alpha_gamma	alpha1
MH552500.1	1	0	c11	alpha_gamma	alpha2
NL_crAss001097	1	1	c11	alpha_gamma	alpha3
MT774394.1	1	0	c11	alpha_gamma	alpha4
NL_crAss001158	2	2	c11	alpha_gamma	alpha5
NL_crAss001302	2	2	c11	alpha_gamma	alpha6
ERR975093_s_1	3	0	c11	alpha_gamma	alpha6
OLOZ01000098	17	11	c11	alpha_gamma	alpha6
OGRO01000082	29	27	c11	alpha_gamma	alpha6
MT774384.1	1	0	c11	alpha_gamma	alpha7
NL_crAss001204	1	1	c11	alpha_gamma	alpha7
NL_crAss001156	1	1	c11	alpha_gamma	alpha7
NL_crAss000956	4	4	c11	alpha_gamma	alpha7
ERR975045_s_1	1	0	c11	alpha_gamma	alpha7
OIZP01000035	1	0	c11	alpha_gamma	alpha8
NL_crAss001170	1	1	c11	alpha_gamma	alpha8
OIYR01000021	3	2	c11	alpha_gamma	alpha8
OHWI01000045	2	0	c11	alpha_gamma	alpha9
NL_crAss000015	5	3	c11	alpha_gamma	alpha10
MH616963.1	1	0	c11	alpha_gamma	alpha11
NL_crAss000614	1	1	c11	alpha_gamma	alpha12
err843915_ms_1_1	2	0	c11	alpha_gamma	alpha13
NL_crAss000184	2	2	c11	alpha_gamma	alpha14
OBJF01000120	24	14	c11	alpha_gamma	alpha15
OCHM01000051	1	0	c11	alpha_gamma	alpha16
cs_ms_28_1	24	18	c11	alpha_gamma	alpha17
MT774381.1	6	1	c11	alpha_gamma	alpha18
OGQI01000045	11	3	c11	alpha_gamma	alpha18
NL_crAss000981	2	2	c11	alpha_gamma	alpha19
NL_crAss001137	24	24	c11	alpha_gamma	alpha20
NC_024711_crAssphage	397	308	c11	alpha_gamma	alpha20
OLGJ01000028	106	36	c11	alpha_gamma	alpha20
OJNH01000053	6	1	c11	alpha_gamma	alpha21
OIXR01000085	1	0	c11	alpha_gamma	alpha22
UMIU01010253	9	2	c11	alpha_gamma	alpha23
HvCF_A5_ms_3	3	1	c11	alpha_gamma	alpha24
OBJP01000075	10	4	c11	alpha_gamma	alpha24
NL_crAss001091	1	1	c11	alpha_gamma	alpha25
OBKI01000059	16	10	c11	alpha_gamma	alpha26
SRR4295175_ms_5	6	0	c11	alpha_gamma	alpha26
ERR844056_ms_3	3	2	c11	alpha_gamma	alpha26
OJMP01000070	8	3	c11	alpha_gamma	alpha26
CYGL01000011	11	3	c11	alpha_gamma	alpha26
OIFE01000101	24	7	c11	alpha_gamma	alpha27
NL_crAss001398	2	2	c11	alpha_gamma	gamma1
OATI01000137	8	1	c11	alpha_gamma	gamma1
OLND01000117	42	24	c11	alpha_gamma	gamma1
OGRD01000043	35	13	c11	alpha_gamma	gamma1
LSPZ01000006	1	0	c11	alpha_gamma	gamma2
HvCF_A12_ms_2	8	5	c11	alpha_gamma	gamma3
NL_crAss000735	1	1	c11	alpha_gamma	gamma4
NL_crAss000806	20	20	c11	alpha_gamma	gamma4
OLGH01000138	163	116	c11	alpha_gamma	gamma4
MDTC01014143	1	0	c11
TARA_MK892607	1	0	c11
contig0005	1	0	c11
FUFK010040477	1	0	c11
TARA_MK892493	1	0	c11
QWCE01000387	1	0	c11
Flavobact_ph_NC_031904	1	0	c11
TARA_CERP01038047	1	0	c11
BCSF01000238	1	0	c11
LFIK01000274	1	0	c11
CENS01015162	1	0	c11
LULO01000006	1	0	c11
BCSF01000013	1	0	c11
FUWD013401386	1	0	c11
MN693034.1	1	0	c11
MN693026.1	1	0	c11
MN692986.1	1	0	c11
CESO01030555	1	0	c11
LAZR01000126	1	0	c11
MT774400.1	1	0	TAG|q	delta	delta1
NL_crAss001506	1	1	TAG|q	delta	delta2
err843926_ms_1_1	2	0	TAG|q	delta	delta2
OLQJ01000056	4	2	TAG|q	delta	delta2
NL_crAss001403	1	1	TAG|q	delta	delta2
OGPM01000076	1	0	TAG|q	delta	delta2
OWIL01000029	19	9	TAG|q	delta	delta2
OGON01000039	4	2	TAG|q	delta	delta2
NL_crAss000125	2	2	TAG|q	delta	delta2
OMAL01000049	5	0	TAG|q	delta	delta3
ERR844016_ms_1	9	7	TAG|q	delta	delta4
ERR844046_ms_1	10	9	TAG|q	delta	delta4
NL_crAss000680	1	1	TAG|q	delta	delta4
OLNW01000110	22	5	TAG|q	delta	delta5
OODL01000120	10	8	TAG|q	delta	delta4
OGOH01000022	14	9	TAG|q	delta	delta4
OBYQ01000140	6	2	TAG|q	delta	delta4
NL_crAss001446	1	1	TAG|q	delta	delta3
MT774398.1	1	0	TAG|q	delta	delta6
NL_crAss000985	1	1	TAG|q	delta	delta7
SRR4295172_ms_4	1	0	TAG|q	delta	delta6
MT774399.1	4	2	TAG|q	delta	delta6
NL_crAss000979	1	1	TAG|q	delta	delta6
OGWT01000016	19	1	TAG|q	delta	delta7
NL_crAss000452	2	2	TAG|q	delta	delta7
MT774395.1	5	4	TAG|q	delta	delta7
OJMP01000058	1	0	TAG|q	delta	delta7
OJPW01000082	11	5	TAG|q	delta	delta8
OATA01000153	5	1	TAG|q	delta	delta8
MT774397.1	1	0	TAG|q	delta	delta9
OGOM01000068	1	0	TAG|q	delta	delta9
NL_crAss001159	1	1	TAG|q	delta	delta9
NL_crAss001551	1	1	TAG|q	delta	delta5
HvCF_D4_ms_4	7	5	TAG|q	delta	delta5
NL_crAss000805	1	1	TAG|q	delta	delta5
OJQA01000021	18	7	TAG|q	delta	delta5
NL_crAss001062	1	1	TAG|q	delta	delta10
NL_crAss001297	1	1	TAG|q	delta	delta10
NL_crAss000734	1	1	TAG|q	delta	delta10
OLNW01000127	3	1	TAG|q	delta	delta10
NL_crAss001215	2	2	TAG|q	delta	delta11
OLYB01000074	74	35	TAG|q	delta	delta11
MT774407.1	1	0	TAG|q	delta	delta12
OLNI01000077	1	0	TAG|q	delta	delta12
OLWW01000036	12	5	TAG|q	delta	delta12
OLNQ01000088	19	7	TAG|q	delta	delta13
OCHV01000088	30	7	TAG|q	delta	delta13
OOCN01000077	10	3	TAG|q	delta	delta13
ERR844036_ms_3	1	0	TAG|q	delta	delta13
NL_crAss001456	4	4	TAG|q	delta	delta13
OJMP01000066	6	4	TAG|q	delta	delta13
OFMS01000042	11	6	TAG|q	delta	delta13
OJOV01000072	6	4	TAG|q	delta	delta13
NL_crAss000061	1	1	TAG|q	delta	delta14
NL_crAss001168	1	1	TAG|q	delta	delta15
OLQG01000043	9	4	TAG|q	delta	delta15
HvCF_A1_ms_1	1	0	c11	delta	delta16
OLNW01000116	1	0	c11	delta	delta16
OJQH01000019	4	0	c11	delta	delta16
OLRA01000126	3	1	c11	delta	delta16
ERR844025_ms_1	6	1	c11	delta	delta16
OLWB01000066	2	1	c11	delta	delta16
ERR844020_ms_1	1	0	c11	delta	delta17
MT774375.1	1	0	c11	delta	delta17
OLRV01000041	53	16	c11	delta	delta17
NL_crAss000906	2	2	c11	delta	delta17
NL_crAss000878	1	1	c11	delta	delta17
NL_crAss001081	3	3	c11	delta	delta17
NL_crAss000298	2	2	c11	delta	delta17
NL_crAss001286	2	2	c11	delta	delta17
OCPX01000081	12	3	c11	delta	delta17
NL_crAss000853	1	1	c11	delta	delta18
OLPB01000025	8	3	c11	delta	delta18
OLGF01000091	16	7	c11	delta	delta19
MT774379.1	1	0	c11	delta	delta20
OIXH01000142	1	0	c11	delta	delta21
MT774408.1	1	0	TAG|q	delta	delta22
NL_crAss001099	1	1	TAG|q	delta	delta22
NL_crAss000899	1	1	TAG|q	delta	delta23
MT774409.1	1	0	TAG|q	delta	delta24
NL_crAss000376	1	1	TAG|q	delta	delta23
OMAC01000093	2	0	TAG|q	delta	delta23
NL_crAss000082	2	2	TAG|q	delta	delta25
NL_crAss000211	1	1	TAG|q	delta	delta26
NL_crAss001281	1	1	TAG|q	delta	delta27
cs_ms_40_1	1	0	TAG|q	delta	delta27
NL_crAss000024	1	1	TAG|q	delta	delta26
NL_crAss001369	1	1	TAG|q	delta	delta27
NL_crAss001084	1	1	TAG|q	delta	delta27
NL_crAss001078	3	2	TAG|q	delta	delta27
OHAY01000065	16	13	TAG|q	delta	delta27
MT774406.1	26	25	TAG|q	delta	delta27
OLNZ01000083	80	66	TAG|q	delta	delta27
OJAR01000005	3	1	TAG|q	delta	delta28
NL_crAss000624	1	1	TAG|q	delta	delta28
NL_crAss000416	1	1	TAG|q	delta	delta29
NL_crAss000719	1	1	TAG|q	delta	delta27
NL_crAss000239	3	3	TAG|q	delta	delta27
OBCI01000009	1	0	TAG|q	delta	delta27
OLNE01000081	58	40	TAG|q	delta	delta27
NL_crAss000550	2	2	TAG|q	delta	delta30
OLGY01000065	1	0	TAG|q	delta	delta31
OLSB01000098	1	0	TAG|q	delta	delta32
MT774411.1	1	0	TAG|q	delta	delta33
MT774410.1	1	0	TAG|q	delta	delta33
ERR844003_ms_1	1	0	TAG|q	delta	delta34
phage_13_1	2	0	TAG|q	delta	delta34
phage_6_1	1	0	TAG|q	delta	delta35
OJAW01000043	7	6	TAG|q	delta	delta36
OBKN01000017	10	8	TAG|q	delta	delta36
LSPY01000006	1	0	c11
LSPY01000004	1	0	c11
AP017903.1	2	0	c11
TM6_bacterium_LBPE01000022	1	0	c11
NL_crAss001123	1	1	c11	beta	beta1
OJPA01000036	15	9	c11	beta	beta2
NL_crAss000585	1	1	c11	beta	beta3
ERR844030_ms_2	1	0	c11	beta	beta3
NL_crAss000625	2	2	c11	beta	beta4
NL_crAss000068	3	3	c11	beta	beta4
OQWI01000009	1	0	c11	beta	beta5
OGPM01000085	1	0	c11	beta	beta5
NL_crAss001311	1	1	c11	beta	beta2
OIWS01000145	5	3	c11	beta	beta2
NL_crAss001122	1	1	c11	beta	beta6
OGCO01000213	21	13	c11	beta	beta6
NL_crAss001327	2	2	c11	beta	beta7
NL_crAss001291	1	1	c11	beta	beta8
IAS_virus_KJ003983	3	0	c11	beta	beta8
OMFN01000044	9	2	c11	beta	beta9
MT774387.1	1	0	c11	beta	beta10
ERR844070_ms_1	3	1	c11	beta	beta10
NL_crAss000915	1	1	c11	beta	beta11
OIEC01000013	10	3	c11	beta	beta12
OQVN01000003	4	2	c11	beta	beta12
NL_crAss000282	1	1	c11	beta	beta5
NL_crAss000822	4	4	c11	beta	beta5
eld229-t3_s_3_1	1	0	c11	beta	beta13
OLRZ01000056	2	0	c11	beta	beta13
NL_crAss000984	1	1	c11	beta	beta14
MT774378.1	1	0	c11	beta	beta15
MT774388.1	1	0	c11	beta	beta16
NL_crAss000463	1	1	c11	beta	beta17
SRR4295175_s_4	1	0	c11	beta	beta16
ERR844034_ms_1	2	0	c11	beta	beta16
crAss001_MH675552	3	0	c11	beta	beta16
OGWR01000031	1	0	c11	beta	beta16
OLSE01000140	1	0	c11	beta	beta16
OGWS01000068	1	0	c11	beta	beta16
OIXH01000107	1	0	c11	beta	beta16
ERR844058_ms_2	1	0	c11	beta	beta16
OFRY01000050	1	0	TAG|q	beta	beta18
NL_crAss001279	1	1	c11	beta	beta19
NL_crAss000250	2	2	c11	beta	beta19
OLSD01000074	1	0	c11	beta	beta20
OJOA01000027	2	0	c11	beta	beta21
NL_crAss001443	1	1	c11	beta	beta22
NL_crAss000930	3	3	c11	beta	beta22
HvCF_E11_ms_4	4	1	c11	beta	beta23
OCLL01000003	1	0	c11	beta	beta24
OIYV01000031	1	0	c11	beta	beta25
OKTS01000039	3	0	c11	beta	beta26
OJOM01000034	2	0	c11	beta	beta26
MT074136.1	4	1	c11	beta	beta27
PPYF01195288	1	0	c11	beta	beta28
OLPO01000063	3	0	c11	beta	beta29
OGYD01000027	6	0	c11	beta	beta30
MT774385.1	2	0	c11	beta	beta31
OJQL01000090	1	0	c11	beta	beta31
OHKD01000031	13	6	c11	beta	beta32
CEUT01009082	1	0	c11
TARA_MK892826	1	0	c11
LDZU01000035	1	0	c11
FUWD013255170	1	0	c11
Cellulophaga_ph_NC_021806	3	0	c11
NL_crAss001322	2	2	c11	epsilon	epsilon1
NL_crAss000457	4	4	c11	epsilon	epsilon1
NL_crAss000109	4	4	c11	epsilon	epsilon1
NL_crAss000639	4	4	c11	epsilon	epsilon1
OIAT01000008	2	1	c11	epsilon	epsilon1
OGOO01000044	1	0	c11	epsilon	epsilon1
NL_crAss001298	2	2	c11	epsilon	epsilon1
OFMU01000028	11	10	c11	epsilon	epsilon1
OGZF01000022	20	17	c11	epsilon	epsilon1
NL_crAss000741	3	3	c11	epsilon	epsilon1
NL_crAss001335	9	9	c11	epsilon	epsilon1
OFMT01000022	11	9	c11	epsilon	epsilon1
OHXK01000005	5	4	c11	epsilon	epsilon1
OLOG01000029	20	17	c11	epsilon	epsilon1
NL_crAss000080	10	10	c11	epsilon	epsilon1
NL_crAss001070	18	18	c11	epsilon	epsilon1
OJOU01000011	2	1	c11	epsilon	epsilon1
NL_crAss001162	1	1	c11	epsilon	epsilon1
OLQV01000028	8	7	c11	epsilon	epsilon1
NL_crAss000156	6	6	c11	epsilon	epsilon1
OHKV01000027	16	13	c11	epsilon	epsilon1
NL_crAss001482	6	6	c11	epsilon	epsilon1
NL_crAss000793	18	18	c11	epsilon	epsilon1
NL_crAss001368	5	5	c11	epsilon	epsilon1
OJQQ01000027	2	1	c11	epsilon	epsilon1
NL_crAss000329	2	2	c11	epsilon	epsilon1
NL_crAss001173	6	6	c11	epsilon	epsilon1
PPYF01266999	5	4	c11	epsilon	epsilon1
OLZO01000021	8	6	c11	epsilon	epsilon1
NL_crAss000765	3	3	c11	epsilon	epsilon1
OHYE01000011	1	0	c11	epsilon	epsilon1
NL_crAss001089	2	2	c11	epsilon	epsilon2
NL_crAss001235	1	1	c11	epsilon	epsilon3
NL_crAss000540	2	2	c11	epsilon	epsilon3
NL_crAss000029	4	4	c11	epsilon	epsilon3
NL_crAss000218	6	6	c11	epsilon	epsilon3
NL_crAss000561	13	13	c11	epsilon	epsilon3
NL_crAss000420	16	16	c11	epsilon	epsilon3
NL_crAss001448	15	15	c11	epsilon	epsilon3
NL_crAss000855	21	21	c11	epsilon	epsilon3
NL_crAss001514	8	8	c11	epsilon	epsilon3
OLOZ01000027	10	8	c11	epsilon	epsilon3
OBWI01000023	18	16	c11	epsilon	epsilon3
OIZE01000030	40	30	c11	epsilon	epsilon3
PAJP01000008	1	0	c11
NC_021798	1	0	c11
Chitinophaga_FOJF01000001	1	0	c11
OHMA01000001	2	0	TAG|q	zeta	zeta1
NL_crAss000097	1	1	TAG|q	zeta	zeta1
OHIN01000009	6	1	TAG|q	zeta	zeta1
OGQH01000028	6	1	TAG|q	zeta	zeta1
OMGK01000003	1	0	TAG|q	zeta	zeta1
PPYE01511035	6	2	TAG|q	zeta	zeta1
NL_crAss001240	3	3	TAG|q	zeta	zeta2
NL_crAss001309	1	1	TAG|q	zeta	zeta3
NL_crAss000056	1	1	TAG|q	zeta	zeta3
NL_crAss000335	1	1	TAG|q	zeta	zeta3
NL_crAss001132	3	3	TAG|q	zeta	zeta3
NL_crAss000739	5	5	TAG|q	zeta	zeta3
NL_crAss001375	1	1	TAG|q	zeta	zeta4
NL_crAss001112	1	1	TAG|q	zeta	zeta5
NL_crAss001326	1	1	TAG|q	zeta	zeta6
OLYV01000018	6	3	TAG|q	zeta	zeta7
NL_crAss000194	1	1	TAG|q	zeta	zeta7
NL_crAss000630	1	1	TAG|q	zeta	zeta7
OLGM01000006	2	0	TAG|q	zeta	zeta8
NL_crAss000200	4	4	TAG|q	zeta	zeta9
NL_crAss000848	3	3	TAG|q	zeta	zeta9
NL_crAss000288	1	1	TAG|q	zeta	zeta9
NL_crAss001260	1	1	TAG|q	zeta	zeta9
NL_crAss001117	1	1	TAG|q	zeta	zeta10
phage_14_1	1	0	TAG|q	zeta	zeta11
phage_2	1	0	TAG|q	zeta	zeta12
OLOE01000004	2	1	c11	zeta	zeta13
OHFX01000006	3	1	c11	zeta	zeta13
NL_crAss000366	1	1	c11	zeta	zeta14
QWBY01000010	1	0	c11	zeta	zeta15
OMAV01000002	1	0	c11	zeta	zeta16
NL_crAss001015	1	1	c11	zeta	zeta17
OMBT01000004	5	2	c11	zeta	zeta18
OGOT01000012	2	0	c11	zeta	zeta18
OMEW01000010	4	1	c11	zeta	zeta18
NL_crAss001530	1	1	c11	zeta	zeta18
OCHL01000028	6	5	c11	zeta	zeta19
OGTB01000008	17	11	c11	zeta	zeta20
NL_crAss000456	1	1	c11	zeta	zeta20
NL_crAss001034	1	1	c11	zeta	zeta20
NL_crAss000997	1	1	c11	zeta	zeta21
NL_crAss001154	1	1	TGA|w	zeta	zeta22
OKWR01000042	1	0	c11	zeta	zeta23
NL_crAss001141	1	1	c11	zeta	zeta24
OLVX01000015	1	0	TGA|w	zeta	zeta24
OGYM01000002	3	1	TGA|w	zeta	zeta24
OIJI01000001	24	3	TGA|w	zeta	zeta25
OBHU01000008	3	0	TGA|w	zeta	zeta25
QRFC01000022	1	0	TGA|w	zeta	zeta26
OHFV01000001	1	0	TGA|w	zeta	zeta26
OLXR01000011	1	0	TGA|w	zeta	zeta26
OLWB01000021	8	0	TGA|w	zeta	zeta27
NL_crAss000714	1	1	TGA|w	zeta	zeta28
OBKV01000026	1	0	TGA|w	zeta	zeta28
Woesebacteria_MGFQ01000035	1	0	c11
contig0002	1	0	c11
contig0001	1	0	c11
MN694042.1	1	0	c11
MN693398.1	1	0	c11
MN694485.1	1	0	c11
MN693725.1	1	0	c11
FUFK010039141	1	0	c11
MN693779.1	1	0	c11
MN693496.1	1	0	c11
MN693163.1	1	0	c11
MN693279.1	1	0	c11
MN693201.1	1	0	c11
MN693182.1	1	0	c11
MN582082.1	1	0	c11
KC821620.1	2	0	c11
KC821622.1	2	0	c11
KC821608.1	2	0	c11
KC821633.1	3	0	c11
TARA_MK892509	1	0	c11
KC821614.1	3	0	c11
MT497017.1	58	0	c11
Chlamydia_CVNZ01000007ext	1	0	c11	beta	beta23
phage_6_3	1	0	TAG|q	delta	delta37
phage_13_2	1	0	TAG|q	delta	delta34
phage_14_3	1	0	TAG|q	zeta	zeta29
phage_6_2	1	0	TAG|q	delta	delta35
phage_14_2	1	0	TAG|q	zeta	zeta11
Woesebacteria_LCET01000015	1	0	c11
