## Supplementary material for "Discovery, diversity and functional associations of crAss-like phages in human gut metagenomes from four Dutch cohorts": Table S9

### Sheet: LLD vs. IBD
crAss-like phage taxonomy	% samples with the crAss-like phage taxon		Logistic regression
			Adjusted for age, sex, carbohydrates and meat consumption, frequency of coffe consumption, laxatives usage, CgA and HBD-2 levels					Adjusted for age, sex, carbohydrates and meat consumption, frequency of coffe consumption, laxatives usage, CgA and HBD-2 levels, and abundance of the potential host genera
	LLD (1135 samples)	IBD (455 samples)	Coefficient	Coefficient SE	Z-value	P-value	FDR	Coefficient	Coefficient SE	Z-value	P-value	FDR
crAss	93.22	69.45	-1.95528	0.195717	-9.99035	1.67989e-23	5.03966e-22	-1.79775	0.212244	-8.47021	2.44943e-17	7.34829e-16
crAss|alpha_gamma	77.97	49.01	-1.36122	0.153715	-8.85542	8.33658e-19	1.25049e-17	-1.31814	0.161406	-8.16657	3.17278e-16	4.75917e-15
crAss|epsilon	41.5	20.44	-1.09449	0.170986	-6.40102	1.54346e-10	1.54346e-09	-0.944179	0.175013	-5.3949	6.85636e-08	5.82391e-07
crAss|epsilon|epsilon3	24.41	9.23	-1.40037	0.235097	-5.95657	2.5759e-09	1.93192e-08	-1.19574	0.238152	-5.02094	5.14199e-07	3.08519e-06
crAss|delta	53.48	33.19	-0.864288	0.151736	-5.696	1.22653e-08	7.35919e-08	-0.729451	0.156608	-4.65782	3.19569e-06	1.19838e-05
crAss|zeta	44.49	23.3	-0.921332	0.163076	-5.64971	1.60715e-08	8.03577e-08	-0.819828	0.166936	-4.91103	9.06002e-07	3.88287e-06
crAss|alpha_gamma|gamma4	34.71	15.82	-1.04612	0.186105	-5.62114	1.897e-08	8.12999e-08	-1.02381	0.190565	-5.3725	7.76521e-08	5.82391e-07
crAss|alpha_gamma|gamma1	29.96	13.19	-1.093	0.199924	-5.46706	4.57551e-08	1.71581e-07	-1.00533	0.203558	-4.93881	7.86007e-07	3.88287e-06
crAss|alpha_gamma|alpha15	13.22	3.74	-1.66522	0.348138	-4.78322	1.72505e-06	5.75016e-06	-1.61614	0.351753	-4.59454	4.33714e-06	1.44571e-05
crAss|beta	28.63	12.53	-0.924473	0.198328	-4.66134	3.14157e-06	9.4247e-06	-0.813771	0.203776	-3.99346	6.51151e-05	0.000177587
crAss|zeta|zeta25	13.04	2.42	-1.77268	0.39088	-4.53509	5.75789e-06	1.57033e-05	-1.8018	0.395154	-4.55974	5.12158e-06	1.53647e-05
crAss|epsilon|epsilon1	24.23	12.97	-0.712671	0.197441	-3.60953	0.000306749	0.000766872	-0.623857	0.201863	-3.09049	0.00199824	0.00399648
crAss|alpha_gamma|alpha17	8.55	2.2	-1.51769	0.428734	-3.53994	0.00040022	0.000923585	-1.54056	0.434801	-3.54314	0.000395398	0.000988494
crAss|zeta|zeta27	6.26	2.2	-1.63411	0.465521	-3.51028	0.000447635	0.000959218	-1.57953	0.470716	-3.3556	0.000791937	0.00182755
crAss|delta|delta27	10.13	3.3	-1.19188	0.347647	-3.42842	0.000607095	0.00121419	-0.604093	0.372689	-1.6209	0.105038	0.131298
crAss|beta|beta6	6.7	0.66	-2.30291	0.675535	-3.40901	0.000651994	0.00122249	-1.94634	0.671995	-2.89636	0.00377517	0.00650394
crAss|zeta|zeta1	8.81	3.52	-1.11683	0.352596	-3.16746	0.00153779	0.00271376	-1.17785	0.360172	-3.27023	0.00107459	0.00230268
crAss|delta|delta11	9.07	3.74	-1.17019	0.375777	-3.11405	0.00184535	0.00307559	-1.12648	0.381481	-2.95291	0.00314791	0.00590232
crAss|alpha_gamma|gamma3	7.84	1.98	-1.3483	0.452626	-2.97883	0.0028935	0.00453174	-1.3231	0.458463	-2.88595	0.00390237	0.00650394
crAss|beta|beta2	6.96	1.54	-1.40515	0.47382	-2.96558	0.00302116	0.00453174	-1.11045	0.476385	-2.33099	0.0197541	0.0269374
crAss|delta|delta19	6.96	3.52	-1.10264	0.389095	-2.83387	0.00459883	0.00656975	-0.970704	0.392454	-2.47342	0.0133826	0.019118
crAss|delta|delta17	13.22	6.59	-0.767481	0.274313	-2.79783	0.0051448	0.00701563	-0.748564	0.280671	-2.66705	0.00765197	0.011478
crAss|delta|delta2	9.16	3.96	-0.943642	0.347391	-2.71636	0.00660031	0.0086091	-0.999807	0.353807	-2.82585	0.00471547	0.00744548
crAss|alpha_gamma|alpha20	34.27	26.81	-0.359109	0.159956	-2.24504	0.0247654	0.0309567	-0.176931	0.165278	-1.07051	0.28439	0.326972
crAss|alpha_gamma|alpha26	10.57	5.27	-0.632409	0.286791	-2.20513	0.0274453	0.0329343	-0.635065	0.292507	-2.17111	0.0299227	0.0390296
crAss|delta|delta13	8.11	5.49	-0.42354	0.303999	-1.39323	0.163551	0.188713	-0.436127	0.311894	-1.39832	0.162017	0.194421
crAss|zeta|zeta20	12.42	7.91	-0.325383	0.246655	-1.31919	0.187107	0.207897	-0.263818	0.251545	-1.04879	0.294275	0.326972
crAss|delta|delta4	5.73	6.81	0.224778	0.287072	0.783002	0.433626	0.464599	0.220364	0.293487	0.750846	0.452745	0.485084
crAss|beta|beta16	5.64	3.52	-0.147163	0.342472	-0.429709	0.667407	0.690421	-0.190618	0.354821	-0.537224	0.591113	0.611496
crAss|delta|delta5	7.49	7.69	0.0792825	0.264701	0.299517	0.764546	0.764546	0.0970038	0.271736	0.356979	0.721108	0.721108
Due to missing covariate values, the number of LLD and IBD samples used in the logistic regression analysis was 1098 and 409, respectively.

### Sheet: LLD vs. 300OB
crAss-like phage taxonomy	% samples with the crAss-like phage taxon		Logistic regression
			Adjusted for age and sex					Adjusted for age, sex and abundance of the potential host genera
	LLD (1135 samples)	300OB (298 samples)	Coefficient	Coefficient SE	Z-value	P-value	FDR	Coefficient	Coefficient SE	Z-value	P-value	FDR
crAss|zeta	44.49	57.72	0.450113	0.162786	2.76505	0.00569141	0.165424	0.327223	0.173047	1.89095	0.0586306	0.367185
crAss|alpha_gamma|alpha20	34.27	42.62	0.421528	0.167482	2.51685	0.0118409	0.165424	0.351971	0.178264	1.97444	0.0483322	0.367185
crAss|zeta|zeta20	12.42	19.46	0.536426	0.223816	2.39672	0.0165424	0.165424	0.531907	0.237109	2.24331	0.0248771	0.367185
crAss|delta|delta13	8.11	13.09	0.616024	0.269741	2.28377	0.0223853	0.16789	0.475691	0.285558	1.66583	0.0957475	0.410347
crAss|beta|beta6	6.7	12.42	0.558232	0.278806	2.00222	0.0452609	0.271565	0.33336	0.296089	1.12588	0.260217	0.660478
crAss|delta|delta17	13.22	19.13	0.419673	0.220795	1.90074	0.0573365	0.286682	0.297675	0.235581	1.26358	0.206381	0.660478
crAss|delta	53.48	60.74	0.223095	0.163885	1.36129	0.173423	0.513899	0.104729	0.175439	0.596954	0.550538	0.838146
crAss|beta	28.63	40.27	0.213543	0.168693	1.26587	0.20556	0.513899	0.019228	0.180136	0.106741	0.914994	0.946546
crAss|alpha_gamma|gamma3	7.84	6.04	-0.468313	0.315866	-1.48263	0.138173	0.513899	-0.593129	0.331338	-1.7901	0.0734371	0.367185
crAss|delta|delta19	6.96	9.06	0.39805	0.302769	1.3147	0.188611	0.513899	0.24897	0.31868	0.781254	0.434653	0.814974
crAss|beta|beta2	6.96	12.42	0.371132	0.270769	1.37066	0.170482	0.513899	0.16825	0.287765	0.584679	0.558764	0.838146
crAss|zeta|zeta27	6.26	4.03	-0.526198	0.373689	-1.40812	0.159097	0.513899	-0.71564	0.389503	-1.83732	0.0661632	0.367185
crAss|alpha_gamma|gamma4	34.71	34.23	-0.187236	0.168961	-1.10816	0.267792	0.617981	-0.392695	0.179266	-2.19057	0.0284829	0.367185
crAss|alpha_gamma	77.97	83.89	0.202518	0.210569	0.961762	0.336169	0.720362	-0.114963	0.224116	-0.512962	0.607978	0.86854
crAss	93.22	96.31	0.322669	0.390339	0.826637	0.408443	0.765831	-0.477582	0.427624	-1.11683	0.264069	0.660478
crAss|alpha_gamma|alpha26	10.57	12.08	0.213401	0.256367	0.832404	0.405181	0.765831	0.16851	0.270237	0.623566	0.532912	0.838146
crAss|zeta|zeta1	8.81	9.4	0.206547	0.284188	0.726798	0.46735	0.824735	0.035151	0.299764	0.117262	0.906652	0.946546
crAss|zeta|zeta25	13.04	12.08	-0.15827	0.242163	-0.653568	0.51339	0.85565	-0.266165	0.254569	-1.04555	0.295768	0.660478
crAss|alpha_gamma|alpha17	8.55	9.4	0.140743	0.283286	0.496822	0.619315	0.923129	-0.0120258	0.298627	-0.0402701	0.967878	0.967878
crAss|delta|delta27	10.13	11.07	0.125188	0.26359	0.474935	0.634833	0.923129	-0.109238	0.294045	-0.371503	0.710263	0.917331
crAss|epsilon|epsilon3	24.41	22.15	-0.0883557	0.192471	-0.459061	0.64619	0.923129	-0.17932	0.203201	-0.882479	0.377518	0.755036
crAss|epsilon	41.5	39.93	-0.0193289	0.164623	-0.117414	0.906532	0.947874	-0.0789858	0.175009	-0.451324	0.651756	0.888758
crAss|alpha_gamma|alpha15	13.22	13.09	-0.0802778	0.237208	-0.338428	0.735041	0.947874	-0.342855	0.250725	-1.36745	0.171484	0.643065
crAss|alpha_gamma|gamma1	29.96	34.56	-0.0228911	0.171004	-0.133863	0.893511	0.947874	-0.185511	0.181914	-1.01977	0.307836	0.660478
crAss|delta|delta2	9.16	10.07	-0.0759921	0.269802	-0.281659	0.778205	0.947874	-0.202844	0.286003	-0.709237	0.478178	0.838146
crAss|delta|delta4	5.73	6.04	-0.0626248	0.337968	-0.185298	0.852995	0.947874	-0.106381	0.355014	-0.299652	0.764442	0.917331
crAss|delta|delta5	7.49	8.72	0.0459737	0.291521	0.157703	0.874691	0.947874	-0.0569372	0.307141	-0.185378	0.852932	0.946546
crAss|delta|delta11	9.07	9.4	0.0293035	0.278754	0.105123	0.916278	0.947874	-0.0940021	0.293442	-0.320343	0.748709	0.917331
crAss|epsilon|epsilon1	24.23	24.5	0.0622685	0.188477	0.330378	0.741115	0.947874	0.0470803	0.198634	0.237021	0.812641	0.937662
crAss|beta|beta16	5.64	7.05	0.00637727	0.322762	0.0197584	0.984236	0.984236	-0.350232	0.343716	-1.01896	0.308223	0.660478

### Sheet: IBD | CD vs. UC
crAss-like phage taxonomy	% samples with the crAss-like phage taxon		Adjusted for age, sex, carbohydrates and meat consumption, frequency of coffe consumption, laxatives usage, CgA and HBD-2 levels
	CD (256 samples)	UC (171 samples)	Coefficient	Coefficient SE	Z-value	P-value	FDR
crAss|epsilon	18.36	22.81	0.341908	0.267596	1.2777	0.201354	0.750007
crAss|zeta	25.39	23.39	-0.271869	0.259269	-1.0486	0.294363	0.750007
crAss|alpha_gamma|alpha17	1.17	2.92	1.17731	0.886185	1.32852	0.184007	0.750007
crAss|delta|delta2	1.95	7.02	0.993378	0.61517	1.6148	0.106354	0.750007
crAss|delta|delta13	7.03	3.51	-0.708877	0.520349	-1.36231	0.1731	0.750007
crAss|delta|delta19	4.69	2.34	-0.669286	0.645763	-1.03643	0.300003	0.750007
crAss|delta|delta27	1.17	5.26	1.44924	0.715028	2.02683	0.0426798	0.750007
crAss|beta|beta2	2.34	0.58	-1.32616	1.10392	-1.20132	0.229628	0.750007
crAss|epsilon|epsilon3	7.03	12.28	0.687297	0.384779	1.78621	0.0740649	0.750007
crAss|zeta|zeta20	8.98	7.6	-0.472095	0.403881	-1.1689	0.242445	0.750007
crAss|zeta|zeta25	3.12	1.75	-0.96748	0.825519	-1.17197	0.241211	0.750007
crAss|zeta|zeta27	1.56	3.51	0.828453	0.721051	1.14895	0.250576	0.750007
crAss|delta|delta17	7.42	6.43	-0.437489	0.449354	-0.973596	0.330257	0.762132
crAss|beta	12.5	11.7	-0.287826	0.331961	-0.867048	0.385916	0.804764
crAss|delta|delta11	3.12	5.26	0.521207	0.622431	0.837374	0.402382	0.804764
crAss|alpha_gamma|alpha15	3.12	4.68	0.443165	0.577653	0.767181	0.442974	0.81612
crAss|beta|beta16	3.52	2.34	-0.469379	0.638795	-0.734789	0.462468	0.81612
crAss|delta	30.86	36.84	0.149108	0.232028	0.642629	0.520465	0.867441
crAss|alpha_gamma	45.31	52.63	0.109201	0.22282	0.490085	0.624074	0.88222
crAss|alpha_gamma|alpha20	26.56	28.07	-0.130119	0.248438	-0.523748	0.600454	0.88222
crAss|alpha_gamma|gamma1	13.67	12.28	-0.179196	0.333115	-0.537938	0.59062	0.88222
crAss|epsilon|epsilon1	12.89	12.87	0.145821	0.318394	0.457987	0.646962	0.88222
crAss|delta|delta4	6.64	7.02	-0.143199	0.424864	-0.337047	0.736081	0.960106
crAss|alpha_gamma|alpha26	4.69	5.85	0.0990057	0.469661	0.210803	0.833041	0.965754
crAss|alpha_gamma|gamma3	1.17	2.92	0.178401	0.876018	0.20365	0.838627	0.965754
crAss|alpha_gamma|gamma4	13.67	16.37	0.0768156	0.311062	0.246947	0.80495	0.965754
crAss|delta|delta5	7.42	7.6	-0.0667673	0.405381	-0.164702	0.869178	0.965754
crAss	67.19	70.76	-0.0290272	0.242831	-0.119537	0.90485	0.969482
crAss|beta|beta6	1.17	0	-18.536	3666.79	-0.00505509	0.995967	0.995967
crAss|zeta|zeta1	3.91	3.51	-0.014944	0.565628	-0.0264203	0.978922	0.995967
Due to missing covariate values, the number of CD and UC samples used in the logistic regression analysis was 229 and 154, respectively.

### Sheet: IBD | disease location
crAss-like phage taxonomy	% samples with the crAss-like phage taxon		Adjusted for age, sex, carbohydrates and meat consumption, frequency of coffe consumption, laxatives usage, CgA and HBD-2 levels
	Exclusively colonic (213 samples)	Ileum-inclusive (195 samples)	Coefficient	Coefficient SE	Z-value	P-value	FDR
crAss|alpha_gamma	52.11	43.59	-0.189509	0.220187	-0.860675	0.389417	0.886555
crAss|delta	34.74	30.77	-0.168614	0.231867	-0.727201	0.467103	0.886555
crAss|beta	12.21	12.31	0.185987	0.327316	0.568218	0.569887	0.886555
crAss|epsilon	21.6	19.49	-0.211908	0.267476	-0.792251	0.428214	0.886555
crAss|zeta	23	26.15	0.258739	0.256065	1.01044	0.312284	0.886555
crAss|alpha_gamma|alpha15	5.16	2.05	-0.756047	0.628943	-1.20209	0.229328	0.886555
crAss|alpha_gamma|alpha17	2.82	1.03	-0.711928	0.886556	-0.803026	0.42196	0.886555
crAss|alpha_gamma|alpha20	30.52	25.13	-0.256104	0.244248	-1.04854	0.294388	0.886555
crAss|alpha_gamma|gamma1	13.15	12.31	0.121921	0.326979	0.372871	0.709244	0.886555
crAss|delta|delta2	5.16	2.56	-0.928572	0.638799	-1.45362	0.146051	0.886555
crAss|delta|delta4	7.51	5.64	-0.1682	0.421216	-0.399321	0.689657	0.886555
crAss|delta|delta5	8.45	6.67	-0.179775	0.404832	-0.444072	0.65699	0.886555
crAss|delta|delta11	4.69	3.08	-0.655488	0.636825	-1.02931	0.303335	0.886555
crAss|delta|delta13	5.63	5.64	-0.206794	0.487133	-0.424513	0.671192	0.886555
crAss|delta|delta17	5.63	7.69	0.472736	0.441924	1.06972	0.284744	0.886555
crAss|delta|delta19	2.35	5.64	0.866007	0.616771	1.4041	0.16029	0.886555
crAss|beta|beta2	0.94	2.56	0.9928	0.858987	1.15578	0.247771	0.886555
crAss|beta|beta6	0.47	1.03	1.07136	1.27599	0.839629	0.401117	0.886555
crAss|beta|beta16	2.82	3.59	0.361054	0.584303	0.617923	0.536626	0.886555
crAss|epsilon|epsilon1	13.62	12.82	-0.139323	0.314354	-0.443204	0.657619	0.886555
crAss|epsilon|epsilon3	9.86	8.72	-0.265873	0.386135	-0.68855	0.491106	0.886555
crAss|zeta|zeta1	3.29	4.62	0.233238	0.545459	0.427599	0.668943	0.886555
crAss|zeta|zeta25	2.35	3.08	0.524916	0.681948	0.76973	0.44146	0.886555
crAss|zeta|zeta27	2.82	2.05	-0.580879	0.734547	-0.790799	0.429061	0.886555
crAss|alpha_gamma|gamma4	16.43	12.82	-0.0914333	0.315322	-0.289968	0.771841	0.926209
crAss	69.95	67.18	-0.048373	0.236431	-0.204597	0.837887	0.930986
crAss|zeta|zeta20	8.45	7.18	0.0929658	0.404247	0.229973	0.818113	0.930986
crAss|alpha_gamma|alpha26	5.63	4.62	-0.0767395	0.472375	-0.162455	0.870948	0.933158
crAss|alpha_gamma|gamma3	2.82	0	-18.2315	3340.99	-0.0054569	0.995646	0.995646
crAss|delta|delta27	4.69	0	-18.3844	2121.35	-0.00866636	0.993085	0.995646
Due to missing covariate values, the number of samples from patients with exclusively colonic and illeum-inclusive disease location used in the logistic regression analysis was 197 and 170, respectively.

### Sheet: 300OB | metabolic syndrome
crAss-like phage taxonomy	% samples with the crAss-like phage taxon		Logistic regression adjusted for age and sex
	No metabolic syndrome (137 samples)	Metabolic syndrome (161 samples)	Coefficient	Coefficient SE	Z-value	P-value	FDR
crAss	96.35	96.27	-0.067944	0.619354	-0.109701	0.912646	0.986306
crAss|alpha_gamma	79.56	87.58	0.556742	0.322583	1.72589	0.0843671	0.986306
crAss|delta	59.12	62.11	0.163189	0.240497	0.678547	0.497425	0.986306
crAss|beta	42.34	38.51	-0.164261	0.237628	-0.691254	0.489406	0.986306
crAss|epsilon	40.88	39.13	-0.043055	0.239059	-0.180102	0.857073	0.986306
crAss|zeta	54.01	60.87	0.301597	0.237203	1.27147	0.20356	0.986306
crAss|alpha_gamma|alpha15	14.6	11.8	-0.24423	0.344746	-0.708435	0.478675	0.986306
crAss|alpha_gamma|alpha17	12.41	6.83	-0.63407	0.414312	-1.53042	0.125913	0.986306
crAss|alpha_gamma|alpha20	40.15	44.72	0.162853	0.238221	0.683621	0.494214	0.986306
crAss|alpha_gamma|alpha26	10.95	13.04	0.175867	0.361581	0.486384	0.626695	0.986306
crAss|alpha_gamma|gamma1	30.66	37.89	0.307325	0.247289	1.24278	0.21395	0.986306
crAss|alpha_gamma|gamma3	5.11	6.83	0.309288	0.501757	0.61641	0.537624	0.986306
crAss|alpha_gamma|gamma4	33.58	34.78	0.0246354	0.247	0.0997385	0.920552	0.986306
crAss|delta|delta4	6.57	5.59	-0.128799	0.488728	-0.263539	0.792135	0.986306
crAss|delta|delta5	10.22	7.45	-0.314692	0.41337	-0.761284	0.446487	0.986306
crAss|delta|delta13	12.41	13.66	0.0757297	0.349098	0.216929	0.828263	0.986306
crAss|delta|delta17	18.98	19.25	0.0440258	0.297609	0.147932	0.882397	0.986306
crAss|delta|delta19	8.03	9.94	0.241243	0.412027	0.585502	0.55821	0.986306
crAss|delta|delta27	12.41	9.94	-0.218165	0.371174	-0.587771	0.556686	0.986306
crAss|beta|beta2	13.14	11.8	-0.128809	0.352662	-0.365249	0.714926	0.986306
crAss|beta|beta6	14.6	10.56	-0.3639	0.35347	-1.02951	0.303241	0.986306
crAss|beta|beta16	7.3	6.83	-0.0659119	0.454669	-0.144967	0.884737	0.986306
crAss|epsilon|epsilon1	28.47	21.12	-0.385629	0.271448	-1.42064	0.155422	0.986306
crAss|epsilon|epsilon3	21.9	22.36	0.0649261	0.282519	0.229812	0.818238	0.986306
crAss|zeta|zeta1	10.95	8.07	-0.327638	0.399797	-0.819512	0.412495	0.986306
crAss|zeta|zeta20	16.06	22.36	0.387292	0.301191	1.28587	0.198489	0.986306
crAss|zeta|zeta25	13.14	11.18	-0.166366	0.357562	-0.465278	0.641732	0.986306
crAss|zeta|zeta27	4.38	3.73	-0.172347	0.591047	-0.291596	0.770596	0.986306
crAss|delta|delta2	10.22	9.94	-0.000672412	0.390159	-0.00172343	0.998625	0.998625
crAss|delta|delta11	9.49	9.32	0.00144108	0.400635	0.00359699	0.99713	0.998625
